# Defining conservation units in a highly diverse species: A case on Arctic charr

**DOI:** 10.1101/2025.05.12.653098

**Authors:** Sam Fenton, Colin W. Bean, Samuel A.M. Martin, Samuel J. Poultney, Antony Smith, Elvira de Eyto, Kathryn R. Elmer, Colin E. Adams

## Abstract

Defining appropriate conservation units is crucial to the protection and management of biodiversity. These delineations deliver further benefit when they include assessments of population vulnerability to extinction from pressures such as climate change. However, delineations and vulnerability assessments are particularly difficult within highly diverse species, such as the salmonid fish Arctic charr (*Salvelinus alpinus*), that show extensive phenotypic and genetic variation within and across locations, variable and complex life histories, and broad geographic distributions. As yet, the nature and scope of Arctic charr diversity has not been characterised at the scale needed to delineate key conservation units in Scotland. To identify evolutionarily significant and vulnerable populations to prioritise for conservation, we conducted a genomic study of Arctic charr populations across Britain and Ireland with a focus on Scottish populations (N=64 populations; 24,878 SNPs; 410 individuals). We found that most lake populations represented distinct genetic clusters, with limited gene flow between them and resulting in substantial genetic differentiation. Higher level groupings of genetic similarity across catchments likely reflect historic anadromy and migration, with populations primarily grouping east or west of the central watershed divide in Scotland. Analysing genetic offset, also known as genomic vulnerability, we identified strong inverse correlations between genetic vulnerability with latitude and distance to the sea suggesting that more southern and more inland populations are more vulnerable to loss due to climate change. Additionally, patterns of vulnerability across several additional metrics identified further populations that may be at high vulnerability to loss. We further used our genetic data, along with phenotypic and geographic information, to identify populations of greatest evolutionary significance. This highlighted the most important ones to protect are those in locations with multiple ecotypes, a key facet of functional Arctic charr biodiversity, and populations that are the only ones in their Hydrometric Area.
