## Supplementary material for "Defining conservation units in a highly diverse species: A case on Arctic charr": Table S1

### Sheet: Sheet1
Pop ID	bio1	bio2	bio3	bio4	bio5	bio6	bio7	bio8	bio9	bio10	bio11	bio12	bio13	bio14	bio15	bio16	bio17	bio18	bio19	Altitude_m	Max Depth_m	Mean Depth_m	Surface area_km2	Littoral Zone_perc
a'Bhaid-Luachraich	80	60	36	3816	167	3	164	61	94	131	34	1314	152	69	27	442	218	260	387	95	44	10	1.32	33.3
a'Garbh-bhaid Mor	80	61	36	3773	171	5	166	62	91	131	36	1077	119	60	24	351	186	222	311	56	NA	NA	0.34	NA
Ard Achadh	82	59	36	3747	169	8	161	63	96	132	37	1364	152	68	26	445	224	284	397	93	NA	NA	0.1	NA
Arkaig	73	63	34	4446	172	-12	184	28	95	133	19	1813	229	88	30	630	285	332	577	43	110	47	16	4.9
Awe	85	64	35	4366	183	1	182	40	106	143	31	1828	218	91	29	620	291	348	561	36	93.6	32	38.46	8.3
Bodlyn	81	59	33	4283	177	1	176	38	123	137	28	1278	153	75	24	426	235	260	375	385	20	8.1	0.17	NA
Braig horrisdale	72	59	35	3902	161	-4	165	52	87	125	26	1493	177	77	27	504	248	291	447	92	16	6	0.36	53
Brora	70	67	37	4034	168	-13	181	51	84	125	22	826	86	47	18	246	159	203	215	25	20	7	2.27	44.2
Bruicheach	65	66	33	4678	173	-24	197	18	84	130	8	1209	139	65	25	399	207	246	360	288	NA	NA	0.89	NA
Bunaveela	88	63	40	3355	172	17	155	55	97	131	48	1293	150	72	25	428	229	304	385	NA	NA	NA	NA	NA
Calder	74	64	39	3531	161	-3	164	59	84	120	31	835	92	48	21	261	151	192	226	66	25.9	6.4	3.37	43.3
Conniston	82	69	35	4601	189	-6	195	56	103	142	24	1070	115	62	22	342	198	242	288	46	56.1	24.1	4.71	NA
Coulin	73	61	35	4078	165	-7	172	32	90	128	24	1481	177	77	28	502	243	286	449	93	15	6	0.47	38.4
Damh	79	60	35	3968	168	0	168	58	95	132	31	1501	180	76	28	511	245	291	451	43	62	18	3.45	16.4
Doine	66	68	34	4600	173	-22	195	18	85	128	9	1826	229	97	29	635	296	334	596	128	19.8	10.1	0.54	22.5
Doon	68	68	36	4360	170	-17	187	23	87	125	14	1453	170	81	26	486	247	282	432	215	30.5	8.1	5.29	32.5
Dubh	77	60	35	4114	169	-2	171	36	96	132	27	1851	224	90	29	633	297	354	563	37	46.6	19	1.96	NA
Dughaill	71	61	35	4136	164	-10	174	29	89	127	21	1555	188	80	28	529	255	298	475	27	55	23	1.15	11.6
Duntelchaig	68	68	32	4864	182	-25	207	19	86	136	8	1010	109	54	22	320	182	222	286	217	63	26	5.05	13.5
Earn	72	70	35	4650	181	-17	198	24	92	135	15	1453	173	79	27	491	243	277	457	96.7	87.5	42	10.14	6.1
Eck	75	66	35	4374	175	-9	184	30	96	134	21	1852	223	96	28	629	300	351	576	21	42.4	15.3	4.41	14.7
Ericht	59	68	33	4870	172	-34	206	9	78	126	-1	1564	191	86	28	535	261	296	498	356	156	58	18.67	5.7
Fannich	66	63	34	4284	163	-18	181	23	83	124	14	1380	163	75	26	463	232	273	417	256	86	33	9.33	9
Finn	78	61	39	3485	163	8	155	44	88	123	37	1478	175	85	24	489	261	304	451	NA	24	NA	1.15	NA
Garry	47	68	32	4909	163	-45	208	-3	66	115	-13	1620	196	92	26	549	278	311	515	412	35	15	1.58	17.4
Insh	66	70	30	5361	193	-35	228	12	82	142	0	962	104	52	20	300	179	215	273	214	31	11	1.14	33
Kindrum	89	55	37	3361	167	22	145	75	98	133	49	1157	125	66	22	366	208	297	331	NA	15	6.6	0.61	NA
Laggan	49	67	33	4804	161	-41	202	1	68	116	-9	1725	213	94	28	592	288	324	552	250	53	21	7.65	10.7
Langavat	74	53	36	3442	151	5	146	57	86	120	34	1220	137	66	25	404	207	247	346	37	30	8	8.94	39.2
Lee	60	72	37	4308	164	-28	192	16	77	117	7	921	96	58	16	275	186	215	255	272	30	18	0.93	NA
Loch	44	70	33	4818	159	-48	207	-5	61	110	-15	1290	147	77	22	418	239	266	392	453	25	9	0.34	27.9
Lochy	58	64	33	4594	162	-30	192	12	79	121	2	1856	234	95	29	644	300	341	596	33	162	70	15.31	5.3
Lubnaig	70	69	35	4582	178	-18	196	23	90	132	14	1594	194	87	28	545	262	298	509	121	44.5	13.1	2.49	23.5
Luichart	67	64	34	4414	167	-19	186	22	84	127	13	1258	145	69	25	416	215	255	374	85	50	20	4.56	13.2
Maree	78	60	36	3888	166	1	165	58	93	130	31	1365	160	71	27	460	226	268	406	6	111.9	38.2	28.59	8.2
Meadie	75	63	37	3869	168	-2	170	57	87	128	30	992	107	56	22	316	177	216	277	146	19	6	2.26	42.6
Mealt	80	57	37	3603	161	7	154	63	93	128	37	1283	147	68	26	432	220	269	352	57	NA	NA	0.33	NA
Merkland	74	63	36	3939	167	-5	172	54	86	127	28	1071	117	60	23	345	188	227	305	115	26	9	1.8	27.3
More	70	62	36	3881	163	-6	169	33	82	123	25	1152	129	65	24	375	201	238	336	43	96	38	3.78	8.5
Morie	61	66	34	4471	165	-25	190	17	77	123	7	1129	124	63	22	361	203	245	324	193	82	38	2.39	8.5
Nam Brac	85	60	36	3686	174	11	163	68	96	135	43	1063	118	58	25	350	181	217	306	86	66.2	31.6	3.55	7.5
naSealga	68	61	35	4005	160	-10	170	29	83	123	21	1408	166	75	27	472	236	276	423	67	22	9	0.57	31.6
Naver	76	63	37	3838	167	-3	170	57	88	128	30	918	99	52	21	288	167	207	251	73	32.9	11.9	5.86	24
Osgaig	84	60	36	3799	172	8	164	65	97	135	39	1154	130	62	26	384	194	232	335	8	18	10	0.54	NA
Padarn	90	59	34	4139	183	11	172	70	104	144	39	1080	125	63	24	361	200	225	306	105	27	15.9	0.98	NA
Rannoch	64	69	33	4865	179	-29	208	14	84	131	4	1422	169	77	27	480	240	274	447	206	134.2	51.1	19.1	8.4
Seil	87	62	35	4213	181	5	176	63	107	143	35	1785	205	89	28	599	287	352	527	18	28	11	0.21	25.4
Shin	77	64	36	4018	171	-4	175	57	90	131	29	968	104	54	22	307	174	214	268	95	49.4	15.6	22.55	23.7
Stack	82	61	36	3751	172	7	165	64	93	133	38	1054	116	59	24	344	182	219	302	36	33	11	2.57	26.4
Talla	64	72	37	4280	169	-21	190	20	80	120	11	1297	145	78	21	413	239	273	382	287	22	11	1.21	16.9
Tarff	61	66	32	4795	171	-30	201	13	81	127	2	1450	175	78	28	493	240	278	453	298	27.1	7.3	0.54	46.3
Tay	75	70	34	4732	186	-16	202	25	95	139	16	1281	149	68	26	426	217	252	395	106	155	60.7	26.44	5.7
Treig	64	66	33	4715	171	-26	197	15	85	128	5	1777	224	92	30	618	284	324	575	251	133	63	6	5
Tummel	65	71	33	4922	183	-29	212	15	84	133	4	1149	132	62	24	373	205	236	346	142	39	14.6	2.54	22.2
Uaine	54	61	34	4143	149	-26	175	13	70	111	5	1742	213	91	27	594	291	332	540	665	NA	NA	0.085	NA
