## Supplementary material for "Defining conservation units in a highly diverse species: A case on Arctic charr": Table S3

	bio1	bio2	bio3	bio4	bio5	bio6	bio7	bio8	bio9	bio10	bio11	bio12	bio13	bio14	bio15	bio16	bio17	bio18	bio19	Altitude_m	Max.Depth_m	Mean.Depth_m	Surface.area_km2
bio1	1	-0.575161866	0.53908459	-0.64437494	0.343123045	0.939712485	-0.669452124	0.887994429	0.883907659	0.726729349	0.939675397	-0.219088491	-0.244121168	-0.310353751	-0.00429955	-0.212651198	-0.280917476	-0.139404694	-0.274128742	-0.65001536	-0.164292483	-0.173852289	0.053806649
bio2	-0.575161866	1	-0.362171217	0.772173762	0.421710627	-0.754556061	0.869641151	-0.694938047	-0.430277622	-0.090361117	-0.726171244	-0.010344715	0.000778108	0.075162729	-0.217197618	-0.025280217	0.051778037	-0.056752149	0.047422638	0.340760212	0.198218559	0.212593442	0.134597926
bio3	0.53908459	-0.362171217	1	-0.85681179	-0.311715103	0.696688422	-0.765960226	0.66129931	0.254627379	-0.089785065	0.722924449	-0.30090847	-0.322552797	-0.290576916	-0.287712325	-0.310558729	-0.309181898	-0.187653712	-0.339371946	-0.412639051	-0.290134971	-0.274065703	-0.084616904
bio4	-0.64437494	0.772173762	-0.85681179	1	0.458568428	-0.857797428	0.978701546	-0.818193846	-0.354222151	0.049117254	-0.864722137	0.269372793	0.289008469	0.303320302	0.140705408	0.267754276	0.307092295	0.171959207	0.321625951	0.422503882	0.336317704	0.333262757	0.178385665
bio5	0.343123045	0.421710627	-0.311715103	0.458568428	1	0.014721654	0.463260154	0.025562181	0.501432301	0.850642459	0.022415398	-0.099591543	-0.104428584	-0.132900995	-0.032031845	-0.098639914	-0.108221957	-0.109441974	-0.086749188	-0.200276067	0.160055894	0.155583428	0.228392317
bio6	0.939712485	-0.754556061	0.696688422	-0.857797428	0.014721654	1	-0.879306342	0.935044488	0.750245177	0.460866969	0.995944919	-0.21698071	-0.242811751	-0.29105562	-0.017959132	-0.211531218	-0.273291846	-0.123031921	-0.277537996	-0.598434785	-0.253781602	-0.255378931	-0.050962945
bio7	-0.669452124	0.869641151	-0.765960226	0.978701546	0.463260154	-0.879306342	1	-0.816571645	-0.426119765	-0.003306868	-0.872047655	0.144877721	0.165468326	0.194666111	0.000660478	0.140501005	0.19067658	0.056917341	0.204667677	0.435010615	0.301167239	0.300452708	0.153954534
bio8	0.887994429	-0.694938047	0.66129931	-0.818193846	0.025562181	0.935044488	-0.816571645	1	0.655120123	0.438748585	0.946766832	-0.389502709	-0.413472945	-0.470223121	-0.165443314	-0.381568226	-0.452836439	-0.313772154	-0.447465631	-0.610709883	-0.293673491	-0.316194953	-0.074846179
bio9	0.883907659	-0.430277622	0.254627379	-0.354222151	0.501432301	0.750245177	-0.426119765	0.655120123	1	0.814667012	0.729987502	-0.011636918	-0.028344726	-0.090464644	0.148026492	-0.004798251	-0.054998886	0.034209247	-0.061887988	-0.502302623	-0.058341163	-0.069515561	0.12636841
bio10	0.726729349	-0.090361117	-0.089785065	0.049117254	0.850642459	0.460866969	-0.003306868	0.438748585	0.814667012	1	0.457805969	-0.071045195	-0.085785062	-0.173484323	0.120486396	-0.062436892	-0.127849849	-0.059673061	-0.094683983	-0.488836501	0.090813869	0.070966548	0.221430268
bio11	0.939675397	-0.726171244	0.722924449	-0.864722137	0.022415398	0.995944919	-0.872047655	0.946766832	0.729987502	0.457805969	1	-0.270595727	-0.295491678	-0.348113578	-0.064621941	-0.265008987	-0.330305665	-0.178976222	-0.328973615	-0.617416304	-0.25658294	-0.261525525	-0.046384228
bio12	-0.219088491	-0.010344715	-0.30090847	0.269372793	-0.099591543	-0.21698071	0.144877721	-0.389502709	-0.011636918	-0.071045195	-0.270595727	1	0.996018168	0.973017088	0.862887079	0.998342249	0.986467091	0.965025072	0.99431904	0.0961557	0.322314654	0.326325237	0.206165646
bio13	-0.244121168	0.000778108	-0.322552797	0.289008469	-0.104428584	-0.242811751	0.165468326	-0.413472945	-0.028344726	-0.085785062	-0.295491678	0.996018168	1	0.971353781	0.872925623	0.998125271	0.981647638	0.949162873	0.996819667	0.110327184	0.34408863	0.349944929	0.21065531
bio14	-0.310353751	0.075162729	-0.290576916	0.303320302	-0.132900995	-0.29105562	0.194666111	-0.470223121	-0.090464644	-0.173484323	-0.348113578	0.973017088	0.971353781	1	0.784654084	0.968755055	0.990228189	0.946440178	0.975975227	0.222984035	0.27373402	0.29351622	0.155236771
bio15	-0.00429955	-0.217197618	-0.287712325	0.140705408	-0.032031845	-0.017959132	0.000660478	-0.165443314	0.148026492	0.120486396	-0.064621941	0.862887079	0.872925623	0.784654084	1	0.884674383	0.788452091	0.76972589	0.862374447	-0.108043674	0.403260729	0.366717022	0.26193784
bio16	-0.212651198	-0.025280217	-0.310558729	0.267754276	-0.098639914	-0.211531218	0.140501005	-0.381568226	-0.004798251	-0.062436892	-0.265008987	0.998342249	0.998125271	0.968755055	0.884674383	1	0.980176206	0.953997654	0.994839254	0.086740703	0.337192752	0.339380616	0.211615377
bio17	-0.280917476	0.051778037	-0.309181898	0.307092295	-0.108221957	-0.273291846	0.19067658	-0.452836439	-0.054998886	-0.127849849	-0.330305665	0.986467091	0.981647638	0.990228189	0.788452091	0.980176206	1	0.968915045	0.982069995	0.193578938	0.280807367	0.299039576	0.165368422
bio18	-0.139404694	-0.056752149	-0.187653712	0.171959207	-0.109441974	-0.123031921	0.056917341	-0.313772154	0.034209247	-0.059673061	-0.178976222	0.965025072	0.949162873	0.946440178	0.76972589	0.953997654	0.968915045	1	0.94776966	0.100627816	0.247209471	0.259831876	0.160902197
bio19	-0.274128742	0.047422638	-0.339371946	0.321625951	-0.086749188	-0.277537996	0.204667677	-0.447465631	-0.061887988	-0.094683983	-0.328973615	0.99431904	0.996819667	0.975975227	0.862374447	0.994839254	0.982069995	0.94776966	1	0.130501235	0.35487521	0.36169963	0.219211338
Altitude_m	-0.65001536	0.340760212	-0.412639051	0.422503882	-0.200276067	-0.598434785	0.435010615	-0.610709883	-0.502302623	-0.488836501	-0.617416304	0.0961557	0.110327184	0.222984035	-0.108043674	0.086740703	0.193578938	0.100627816	0.130501235	1	-0.019080333	0.000991678	-0.174696466
Max.Depth_m	-0.164292483	0.198218559	-0.290134971	0.336317704	0.160055894	-0.253781602	0.301167239	-0.293673491	-0.058341163	0.090813869	-0.25658294	0.322314654	0.34408863	0.27373402	0.403260729	0.337192752	0.280807367	0.247209471	0.35487521	-0.019080333	1	0.971133548	0.690441703
Mean.Depth_m	-0.173852289	0.212593442	-0.274065703	0.333262757	0.155583428	-0.255378931	0.300452708	-0.316194953	-0.069515561	0.070966548	-0.261525525	0.326325237	0.349944929	0.29351622	0.366717022	0.339380616	0.299039576	0.259831876	0.36169963	0.000991678	0.971133548	1	0.596055644
Surface.area_km2	0.053806649	0.134597926	-0.084616904	0.178385665	0.228392317	-0.050962945	0.153954534	-0.074846179	0.12636841	0.221430268	-0.046384228	0.206165646	0.21065531	0.155236771	0.26193784	0.211615377	0.165368422	0.160902197	0.219211338	-0.174696466	0.690441703	0.596055644	1
