## Supplementary material for "Defining conservation units in a highly diverse species: A case on Arctic charr": Table S8

chromosome	position
NC_036838.1	4572425
NC_036838.1	6519930
NC_036838.1	7611773
NC_036838.1	8058536
NC_036838.1	8073441
NC_036838.1	10498185
NC_036838.1	10726679
NC_036838.1	11254032
NC_036838.1	13093073
NC_036838.1	14798125
NC_036838.1	15658884
NC_036838.1	15901071
NC_036838.1	17385872
NC_036838.1	18310811
NC_036838.1	20198109
NC_036838.1	20198041
NC_036838.1	20210900
NC_036838.1	20603895
NC_036838.1	22974986
NC_036838.1	24158904
NC_036838.1	28386094
NC_036838.1	33667956
NC_036838.1	36630383
NC_036838.1	36708430
NC_036838.1	38142833
NC_036838.1	40603202
NC_036838.1	42877798
NC_036838.1	44092263
NC_036838.1	45328231
NC_036838.1	46626869
NC_036838.1	49149049
NC_036838.1	50859329
NC_036838.1	51598291
NC_036838.1	55089516
NC_036838.1	56095975
NC_036838.1	56636947
NC_036839.1	873116
NC_036839.1	5015750
NC_036839.1	5200572
NC_036839.1	5203899
NC_036839.1	6571321
NC_036839.1	7569755
NC_036839.1	7576762
NC_036839.1	10435007
NC_036839.1	10654501
NC_036839.1	11519511
NC_036839.1	14369964
NC_036839.1	21516969
NC_036839.1	22083449
NC_036839.1	22133273
NC_036839.1	22377756
NC_036839.1	25661314
NC_036839.1	25677976
NC_036839.1	26409084
NC_036839.1	37881404
NC_036839.1	38160860
NC_036839.1	39247153
NC_036839.1	39625863
NC_036839.1	42181928
NC_036840.1	490317
NC_036840.1	618229
NC_036840.1	1244786
NC_036840.1	3008794
NC_036840.1	3544837
NC_036840.1	5452075
NC_036840.1	5915423
NC_036840.1	6128398
NC_036840.1	7656714
NC_036840.1	8782084
NC_036840.1	12242882
NC_036840.1	12375959
NC_036840.1	14729508
NC_036840.1	15986865
NC_036840.1	17653404
NC_036840.1	19427858
NC_036840.1	19427828
NC_036840.1	20633693
NC_036840.1	21687909
NC_036840.1	22770868
NC_036840.1	23617893
NC_036840.1	25890161
NC_036840.1	29859755
NC_036841.1	6256266
NC_036841.1	6353591
NC_036841.1	7961953
NC_036841.1	10274112
NC_036841.1	11659940
NC_036841.1	14974234
NC_036841.1	18387393
NC_036841.1	19724868
NC_036841.1	20395454
NC_036841.1	20773860
NC_036841.1	23204481
NC_036841.1	24216663
NC_036841.1	24968805
NC_036841.1	25278325
NC_036842.1	835508
NC_036842.1	2888861
NC_036842.1	3026000
NC_036842.1	5214569
NC_036842.1	8376490
NC_036842.1	9654643
NC_036842.1	11509226
NC_036842.1	11604320
NC_036842.1	14779292
NC_036842.1	21651828
NC_036842.1	22271611
NC_036842.1	22913896
NC_036842.1	23080682
NC_036842.1	23088961
NC_036842.1	23146413
NC_036842.1	26352822
NC_036842.1	33370882
NC_036842.1	34082452
NC_036842.1	35948518
NC_036842.1	39171133
NC_036842.1	39171766
NC_036842.1	39171976
NC_036842.1	39925857
NC_036842.1	47334674
NC_036842.1	47887543
NC_036842.1	50782975
NC_036842.1	57569557
NC_036842.1	58718096
NC_036842.1	59047160
NC_036842.1	61370223
NC_036842.1	61638018
NC_036842.1	63091478
NC_036842.1	63117311
NC_036842.1	64040043
NC_036842.1	66655974
NC_036842.1	67843930
NC_036842.1	67976085
NC_036842.1	68571887
NC_036842.1	68717505
NC_036842.1	69529791
NC_036842.1	72738127
NC_036842.1	73929729
NC_036842.1	74868882
NC_036842.1	79149057
NC_036842.1	79517384
NC_036842.1	82465853
NC_036842.1	83908767
NC_036842.1	85529707
NC_036842.1	86173325
NC_036842.1	86351072
NC_036843.1	2170062
NC_036843.1	2367811
NC_036843.1	2856756
NC_036843.1	3150029
NC_036843.1	3655741
NC_036843.1	4920063
NC_036843.1	10388703
NC_036843.1	11365133
NC_036843.1	12411287
NC_036843.1	21564223
NC_036843.1	22625608
NC_036843.1	22664233
NC_036843.1	24060809
NC_036843.1	24565694
NC_036843.1	25785167
NC_036843.1	25952568
NC_036844.1	1321048
NC_036844.1	2627016
NC_036844.1	4855481
NC_036844.1	7746847
NC_036844.1	10463880
NC_036844.1	11388967
NC_036844.1	14525500
NC_036844.1	16273230
NC_036844.1	17110575
NC_036844.1	22754383
NC_036844.1	22991563
NC_036844.1	23399027
NC_036844.1	23817475
NC_036844.1	24993959
NC_036844.1	25409647
NC_036844.1	28970670
NC_036844.1	32121003
NC_036844.1	32293300
NC_036845.1	1170252
NC_036845.1	1405006
NC_036845.1	3164639
NC_036845.1	4624432
NC_036845.1	5907649
NC_036845.1	8147261
NC_036845.1	9597097
NC_036845.1	15823802
NC_036845.1	16692210
NC_036845.1	17356088
NC_036845.1	18521622
NC_036845.1	21532744
NC_036845.1	22349330
NC_036845.1	24003012
NC_036845.1	29414065
NC_036846.1	4314047
NC_036846.1	6521611
NC_036846.1	7235413
NC_036846.1	7749738
NC_036846.1	8230732
NC_036846.1	9254529
NC_036846.1	9748654
NC_036846.1	12049257
NC_036846.1	15699220
NC_036846.1	15879522
NC_036846.1	16891335
NC_036846.1	17252039
NC_036846.1	19237010
NC_036846.1	19516958
NC_036846.1	20762053
NC_036846.1	21460191
NC_036846.1	21998519
NC_036847.1	1957850
NC_036847.1	4694046
NC_036847.1	5896936
NC_036847.1	6282883
NC_036847.1	7849454
NC_036847.1	10043649
NC_036847.1	10273028
NC_036847.1	10893484
NC_036847.1	11352833
NC_036847.1	12463156
NC_036847.1	13304674
NC_036847.1	13802981
NC_036847.1	14198133
NC_036847.1	15466229
NC_036847.1	17727012
NC_036847.1	17744254
NC_036847.1	18543738
NC_036847.1	20739472
NC_036847.1	22706083
NC_036847.1	23697915
NC_036847.1	26980772
NC_036847.1	29755573
NC_036847.1	30926217
NC_036847.1	32512472
NC_036847.1	32638004
NC_036848.1	74187
NC_036848.1	961044
NC_036848.1	3978433
NC_036848.1	3982645
NC_036848.1	4193932
NC_036848.1	4613376
NC_036848.1	5005649
NC_036848.1	5006163
NC_036848.1	5878850
NC_036848.1	13455844
NC_036848.1	14120786
NC_036848.1	17619101
NC_036848.1	18709572
NC_036848.1	18782940
NC_036848.1	20033143
NC_036848.1	22168484
NC_036848.1	22385341
NC_036848.1	23025739
NC_036848.1	23200883
NC_036848.1	24129817
NC_036848.1	26429261
NC_036848.1	26782528
NC_036848.1	27945934
NC_036848.1	28116296
NC_036848.1	28178129
NC_036848.1	28239412
NC_036848.1	33338980
NC_036848.1	38094863
NC_036848.1	40375932
NC_036848.1	40801349
NC_036848.1	41990695
NC_036848.1	45491062
NC_036848.1	46254245
NC_036848.1	46545492
NC_036848.1	47671353
NC_036848.1	47730391
NC_036848.1	51522312
NC_036848.1	51537770
NC_036848.1	51563375
NC_036848.1	54708451
NC_036849.1	1613565
NC_036849.1	3114626
NC_036849.1	3820754
NC_036849.1	3920930
NC_036849.1	5055645
NC_036849.1	5398884
NC_036849.1	7424089
NC_036849.1	7466851
NC_036849.1	7572241
NC_036849.1	10518883
NC_036849.1	10948979
NC_036849.1	11252048
NC_036849.1	11254011
NC_036849.1	12529003
NC_036849.1	12559846
NC_036849.1	15382453
NC_036849.1	18586083
NC_036849.1	19824891
NC_036849.1	20065532
NC_036849.1	20733359
NC_036849.1	24107508
NC_036849.1	24350217
NC_036849.1	24668852
NC_036849.1	25102287
NC_036849.1	25820705
NC_036849.1	28276115
NC_036849.1	31286880
NC_036850.1	366850
NC_036850.1	5471882
NC_036850.1	6724880
NC_036850.1	9244829
NC_036850.1	10551508
NC_036850.1	16343113
NC_036850.1	16362696
NC_036850.1	16618565
NC_036850.1	18390352
NC_036851.1	3005453
NC_036851.1	4101540
NC_036851.1	4200173
NC_036851.1	4637907
NC_036851.1	5094748
NC_036851.1	5357928
NC_036851.1	6190473
NC_036851.1	7039694
NC_036851.1	7526076
NC_036851.1	9833643
NC_036851.1	11370732
NC_036851.1	14494122
NC_036851.1	17826475
NC_036851.1	18924458
NC_036851.1	19370748
NC_036851.1	20179104
NC_036851.1	25782306
NC_036851.1	25802110
NC_036851.1	26092264
NC_036851.1	32944458
NC_036851.1	35111031
NC_036851.1	38411094
NC_036851.1	40909983
NC_036851.1	41617279
NC_036851.1	43242931
NC_036851.1	44576297
NC_036851.1	46159540
NC_036851.1	46608045
NC_036851.1	46799699
NC_036851.1	46856184
NC_036851.1	48932064
NC_036852.1	3884167
NC_036852.1	5216136
NC_036852.1	7903660
NC_036852.1	9943814
NC_036852.1	13331042
NC_036852.1	13333894
NC_036853.1	1709963
NC_036853.1	4115138
NC_036853.1	6604508
NC_036853.1	9068250
NC_036853.1	9541327
NC_036853.1	10885246
NC_036853.1	14572915
NC_036853.1	14756196
NC_036853.1	16928100
NC_036853.1	17709732
NC_036853.1	19884501
NC_036853.1	20714699
NC_036853.1	20737518
NC_036853.1	20914089
NC_036853.1	21593465
NC_036853.1	21990958
NC_036853.1	23556922
NC_036853.1	25210670
NC_036853.1	25984699
NC_036853.1	34309123
NC_036853.1	34808027
NC_036853.1	37615737
NC_036853.1	38150011
NC_036853.1	38273207
NC_036853.1	38768888
NC_036853.1	41051497
NC_036853.1	41121555
NC_036853.1	41477896
NC_036853.1	43274724
NC_036853.1	43803464
NC_036853.1	44291989
NC_036853.1	45616067
NC_036853.1	50738558
NC_036853.1	50947191
NC_036854.1	3010248
NC_036854.1	3040383
NC_036854.1	3690813
NC_036854.1	7903676
NC_036854.1	8476915
NC_036854.1	10050422
NC_036854.1	14935259
NC_036854.1	16597650
NC_036854.1	17986918
NC_036854.1	20778748
NC_036854.1	21915798
NC_036854.1	22799483
NC_036854.1	23683393
NC_036854.1	23996506
NC_036854.1	24272324
NC_036854.1	29416330
NC_036854.1	32113028
NC_036854.1	34185372
NC_036854.1	37626590
NC_036854.1	39915018
NC_036854.1	40150222
NC_036854.1	40533003
NC_036854.1	41683450
NC_036854.1	42950795
NC_036854.1	44007418
NC_036854.1	47168314
NC_036854.1	48689472
NC_036854.1	53285031
NC_036855.1	978177
NC_036855.1	991781
NC_036855.1	6956353
NC_036855.1	7310382
NC_036855.1	8296120
NC_036855.1	9940933
NC_036855.1	12419272
NC_036855.1	12533705
NC_036855.1	12890803
NC_036855.1	12996669
NC_036855.1	13475680
NC_036855.1	17572156
NC_036855.1	17712397
NC_036855.1	18880429
NC_036855.1	19630986
NC_036855.1	24270527
NC_036855.1	32105474
NC_036855.1	33097527
NC_036855.1	33101708
NC_036855.1	34059419
NC_036855.1	35598706
NC_036855.1	35608304
NC_036855.1	35809213
NC_036855.1	39381095
NC_036855.1	40142146
NC_036855.1	44994051
NC_036855.1	45420468
NC_036855.1	47759398
NC_036855.1	50141851
NC_036855.1	51807848
NC_036855.1	52240986
NC_036855.1	54077317
NC_036855.1	55170008
NC_036855.1	57126258
NC_036855.1	60781648
NC_036855.1	60834880
NC_036855.1	62416665
NC_036855.1	62521546
NC_036855.1	63693201
NC_036855.1	66134131
NC_036855.1	66740236
NC_036856.1	338178
NC_036856.1	649969
NC_036856.1	1614924
NC_036856.1	2218256
NC_036856.1	4554150
NC_036856.1	6680464
NC_036856.1	8391914
NC_036856.1	8754664
NC_036856.1	9168036
NC_036856.1	9172320
NC_036856.1	9694759
NC_036856.1	9722604
NC_036856.1	10844500
NC_036856.1	11065315
NC_036856.1	12943516
NC_036856.1	13969892
NC_036856.1	17958431
NC_036856.1	18192770
NC_036856.1	18193991
NC_036856.1	19059652
NC_036856.1	21899870
NC_036856.1	22562034
NC_036856.1	26472263
NC_036856.1	30516410
NC_036856.1	31087207
NC_036856.1	37494114
NC_036856.1	39247668
NC_036856.1	40110951
NC_036856.1	42019049
NC_036857.1	727845
NC_036857.1	3101525
NC_036857.1	3122154
NC_036857.1	3741156
NC_036857.1	5425652
NC_036857.1	6624016
NC_036857.1	12111738
NC_036857.1	14534906
NC_036857.1	15119569
NC_036857.1	15252185
NC_036857.1	15417946
NC_036857.1	16803744
NC_036857.1	17071452
NC_036857.1	27934096
NC_036857.1	30689098
NC_036857.1	33826958
NC_036857.1	34055921
NC_036857.1	34378273
NC_036857.1	34971249
NC_036857.1	37347871
NC_036857.1	38749101
NC_036857.1	39866574
NC_036858.1	6313277
NC_036858.1	7290602
NC_036858.1	8044035
NC_036858.1	8091102
NC_036858.1	8272638
NC_036858.1	10305547
NC_036858.1	11469447
NC_036858.1	11929678
NC_036858.1	13535522
NC_036858.1	14199090
NC_036858.1	18149485
NC_036858.1	19164418
NC_036858.1	23739673
NC_036858.1	24507697
NC_036858.1	24750716
NC_036858.1	24787610
NC_036858.1	29716309
NC_036858.1	34201788
NC_036858.1	35120959
NC_036858.1	41893209
NC_036858.1	44007072
NC_036858.1	46337725
NC_036858.1	49376286
NC_036858.1	50676596
NC_036858.1	50786462
NC_036858.1	51939984
NC_036858.1	56050162
NC_036858.1	56091239
NC_036858.1	56526147
NC_036858.1	61517183
NC_036858.1	62386313
NC_036858.1	66907693
NC_036858.1	69952095
NC_036859.1	3603511
NC_036859.1	6250325
NC_036859.1	7464926
NC_036859.1	7613273
NC_036859.1	8458311
NC_036859.1	9528161
NC_036859.1	15327960
NC_036859.1	16032321
NC_036859.1	17411495
NC_036859.1	20613820
NC_036859.1	21671521
NC_036859.1	24532717
NC_036859.1	26899114
NC_036859.1	27422988
NC_036859.1	28225747
NC_036859.1	30275815
NC_036859.1	32779968
NC_036859.1	33128815
NC_036859.1	33247647
NC_036859.1	33330356
NC_036859.1	34549175
NC_036859.1	36154590
NC_036860.1	1239415
NC_036860.1	2775406
NC_036860.1	3092569
NC_036860.1	11239159
NC_036860.1	14214773
NC_036860.1	14505682
NC_036860.1	15809421
NC_036860.1	18147383
NC_036860.1	18840791
NC_036860.1	18895122
NC_036860.1	19948429
NC_036860.1	20442572
NC_036860.1	28378826
NC_036860.1	28921993
NC_036860.1	30476076
NC_036860.1	31598922
NC_036860.1	39126978
NC_036860.1	40638346
NC_036860.1	40951989
NC_036860.1	40969841
NC_036860.1	40970044
NC_036860.1	42333256
NC_036860.1	43750678
NC_036860.1	45509596
NC_036860.1	49188017
NC_036860.1	57328122
NC_036860.1	57591933
NC_036860.1	57650071
NC_036860.1	59951305
NC_036860.1	60971016
NC_036860.1	61058851
NC_036860.1	63354197
NC_036860.1	64922414
NC_036860.1	70127809
NC_036860.1	73960601
NC_036860.1	77666546
NC_036860.1	79310786
NC_036861.1	886654
NC_036861.1	3207102
NC_036861.1	5821608
NC_036861.1	6245599
NC_036862.1	1610958
NC_036862.1	6079123
NC_036862.1	7470988
NC_036862.1	7867266
NC_036862.1	9051449
NC_036862.1	19911385
NC_036862.1	22757120
NC_036862.1	27460070
NC_036862.1	28018321
NC_036862.1	29253275
NC_036862.1	34144743
NC_036862.1	34511833
NC_036863.1	3580612
NC_036863.1	4421678
NC_036863.1	10499782
NC_036863.1	12170836
NC_036863.1	13160521
NC_036863.1	16712448
NC_036863.1	20013399
NC_036863.1	20140198
NC_036863.1	20922598
NC_036863.1	25279767
NC_036863.1	25561010
NC_036863.1	25943724
NC_036863.1	28605524
NC_036863.1	29407840
NC_036863.1	30070026
NC_036863.1	33936816
NC_036863.1	36223966
NC_036863.1	36960062
NC_036863.1	39721437
NC_036863.1	39792040
NC_036863.1	40482796
NC_036863.1	41391257
NC_036863.1	42326655
NC_036863.1	42684151
NC_036863.1	42695348
NC_036863.1	46734105
NC_036864.1	1172366
NC_036864.1	1243372
NC_036864.1	2528209
NC_036864.1	2572396
NC_036864.1	3505720
NC_036864.1	4441048
NC_036865.1	1062833
NC_036865.1	4274821
NC_036865.1	5308989
NC_036865.1	7135949
NC_036865.1	10324949
NC_036865.1	12771465
NC_036865.1	18201373
NC_036865.1	18658372
NC_036865.1	21909569
NC_036865.1	24120630
NC_036866.1	391808
NC_036866.1	2519755
NC_036866.1	4363733
NC_036866.1	5544320
NC_036866.1	7710991
NC_036866.1	11931570
NC_036866.1	14190089
NC_036866.1	17878284
NC_036866.1	19262772
NC_036866.1	20569966
NC_036866.1	22937316
NC_036866.1	25045074
NC_036866.1	28626686
NC_036866.1	29548083
NC_036866.1	32867081
NC_036866.1	33093134
NC_036866.1	33397317
NC_036866.1	39086790
NC_036866.1	39153714
NC_036866.1	39219279
NC_036866.1	39348566
NC_036866.1	42120017
NC_036866.1	42199617
NC_036866.1	43315820
NC_036866.1	43664237
NC_036866.1	45411911
NC_036866.1	46214533
NC_036866.1	47838549
NC_036866.1	47906031
NC_036866.1	48829924
NC_036867.1	447015
NC_036867.1	1548849
NC_036867.1	2509173
NC_036867.1	6054713
NC_036867.1	6743866
NC_036867.1	7048142
NC_036867.1	7256555
NC_036867.1	9393016
NC_036867.1	10499470
NC_036867.1	14055462
NC_036867.1	15579044
NC_036867.1	16098110
NC_036867.1	17631709
NC_036867.1	19393571
NC_036867.1	21060139
NC_036867.1	22976934
NC_036867.1	27547428
NC_036867.1	27569532
NC_036867.1	32040511
NC_036867.1	32088226
NC_036867.1	32208875
NC_036867.1	36841017
NC_036867.1	37049624
NC_036868.1	1462935
NC_036868.1	2268255
NC_036868.1	3281509
NC_036868.1	4244528
NC_036868.1	6383931
NC_036868.1	6591631
NC_036868.1	10234917
NC_036868.1	10804853
NC_036868.1	13429744
NC_036868.1	15461126
NC_036868.1	17101867
NC_036868.1	20403991
NC_036868.1	25170400
NC_036868.1	25703098
NC_036868.1	26016598
NC_036868.1	29230849
NC_036868.1	31952093
NC_036869.1	231166
NC_036869.1	634444
NC_036869.1	1082651
NC_036869.1	5005550
NC_036869.1	5445091
NC_036869.1	5864603
NC_036869.1	5870441
NC_036869.1	9217882
NC_036869.1	10199400
NC_036869.1	12823946
NC_036869.1	13351273
NC_036869.1	15065937
NC_036869.1	15383031
NC_036869.1	16873749
NC_036869.1	19734996
NC_036869.1	21151234
NC_036869.1	22885107
NC_036869.1	24785215
NC_036870.1	3880247
NC_036870.1	4128590
NC_036870.1	4656796
NC_036870.1	5106668
NC_036870.1	5778432
NC_036870.1	7758506
NC_036870.1	9261894
NC_036870.1	9516737
NC_036870.1	9980845
NC_036870.1	15397065
NC_036870.1	16132243
NC_036870.1	17746750
NC_036870.1	18390603
NC_036870.1	20543497
NC_036870.1	21439149
NC_036870.1	26678279
NC_036871.1	3458316
NC_036871.1	4936156
NC_036871.1	5331156
NC_036871.1	6692803
NC_036871.1	7339691
NC_036871.1	8632773
NC_036871.1	10291926
NC_036871.1	11696706
NC_036871.1	13054338
NC_036871.1	16384090
NC_036871.1	17133121
NC_036871.1	17567442
NC_036871.1	20710777
NC_036871.1	21655219
NC_036871.1	22008776
NC_036871.1	22526596
NC_036871.1	28229949
NC_036871.1	28472475
NC_036871.1	30505380
NC_036871.1	31590945
NC_036871.1	32721779
NC_036871.1	37043253
NC_036872.1	103060
NC_036872.1	1299054
NC_036872.1	1318607
NC_036872.1	1910263
NC_036872.1	2298951
NC_036872.1	2405190
NC_036872.1	5532213
NC_036872.1	7508837
NC_036872.1	7694947
NC_036872.1	7829862
NC_036872.1	7962000
NC_036872.1	8053982
NC_036872.1	10113491
NC_036872.1	12661056
NC_036872.1	14323757
NC_036872.1	14501742
NC_036872.1	16107828
NC_036872.1	16476898
NC_036872.1	16899836
NC_036872.1	17611419
NC_036872.1	20218646
NC_036872.1	21453390
NC_036872.1	22772241
NC_036872.1	23667581
NC_036872.1	23739640
NC_036872.1	24045655
NC_036872.1	24299186
NC_036872.1	24580098
NC_036872.1	25296226
NC_036872.1	25344585
NC_036872.1	28136508
NC_036872.1	28295757
NC_036872.1	29145263
NC_036872.1	32074704
NC_036872.1	32290434
NC_036872.1	35905846
NC_036872.1	37662991
NC_036873.1	3436341
NC_036873.1	4774172
NC_036873.1	5274014
NC_036873.1	6279323
NC_036874.1	2443093
NC_036874.1	3840630
NC_036874.1	4591460
NC_036874.1	5827059
NC_036874.1	5935438
NC_036874.1	6238602
NC_036874.1	7345317
NC_036874.1	8111725
NC_036874.1	8325178
NC_036874.1	14644031
NC_036874.1	14784844
NC_036874.1	18172849
NC_036874.1	19559467
NC_036874.1	19930524
NC_036874.1	20704275
NC_036875.1	504556
NC_036875.1	3593948
NC_036875.1	3784849
NC_036875.1	4117007
NC_036875.1	4496464
NC_036875.1	6719110
NC_036875.1	7055251
NC_036875.1	7152816
NC_036875.1	7939765
NC_036875.1	8023852
NC_036875.1	8075480
NC_036875.1	8076998
NC_036875.1	9695432
NC_036875.1	10801150
NC_036875.1	12171431
NC_036875.1	12280098
NC_036875.1	15422882
NC_036875.1	15963844
NC_036875.1	16213445
NC_036875.1	16256635
NC_036875.1	21639325
NC_036875.1	22381911
NC_036875.1	24747345
NC_036875.1	28752912
NC_036875.1	29324726
NC_036875.1	30858429
NC_036875.1	35782446
NC_036875.1	35910129
NC_036876.1	1973231
NC_036876.1	2065379
NC_036876.1	3016968
NC_036876.1	3592433
NC_036876.1	5437870
NC_036876.1	6141249
NC_036876.1	7721422
NC_036876.1	10899666
NC_036876.1	11839586
NC_036876.1	12191478
NC_036876.1	16090350
NC_036876.1	17892842
NC_036876.1	19458452
NW_019942505.1	1374836
NW_019942507.1	413975
NW_019942507.1	500077
NW_019942514.1	597788
NW_019942514.1	604377
NW_019942514.1	1891895
NW_019942514.1	2811052
NW_019942514.1	4374108
NW_019942514.1	4495882
NW_019942514.1	4844029
NW_019942514.1	4947420
NW_019942515.1	341479
NW_019942515.1	396847
NW_019942515.1	574362
NW_019942526.1	107472
NW_019942528.1	1439150
NW_019942528.1	1532406
NW_019942545.1	388802
NW_019942547.1	406548
NW_019942548.1	119115
NW_019942548.1	400664
NW_019942552.1	835617
NW_019942555.1	270516
NW_019942558.1	504343
NW_019942562.1	50682
NW_019942566.1	64503
NW_019942573.1	253103
NW_019942584.1	366300
NW_019942585.1	72770
NW_019942597.1	67719
NW_019942600.1	149770
NW_019942601.1	502203
NW_019942601.1	762430
NW_019942601.1	804013
NW_019942602.1	283103
NW_019942610.1	180430
NW_019942610.1	211749
NW_019942619.1	287192
NW_019942621.1	164892
NW_019942623.1	383460
NW_019942631.1	308631
NW_019942645.1	362700
NW_019942646.1	27810
NW_019942663.1	308460
NW_019942665.1	319965
NW_019942676.1	104317
NW_019942677.1	277002
NW_019942677.1	307000
NW_019942687.1	93929
NW_019942691.1	80629
NW_019942691.1	83114
NW_019942702.1	28517
NW_019942708.1	362104
NW_019942711.1	97166
NW_019942712.1	118958
NW_019942714.1	214894
NW_019942715.1	242003
NW_019942719.1	50741
NW_019942720.1	267309
NW_019942740.1	270581
NW_019942744.1	494728
NW_019942746.1	271343
NW_019942750.1	20348
NW_019942753.1	76300
NW_019942755.1	77255
NW_019942755.1	260488
NW_019942769.1	191314
NW_019942776.1	37563
NW_019942776.1	70378
NW_019942779.1	104154
NW_019942792.1	22453
NW_019942795.1	121043
NW_019942799.1	117399
NW_019942808.1	139350
NW_019942814.1	1464
NW_019942815.1	211233
NW_019942823.1	189442
NW_019942829.1	35704
NW_019942848.1	57175
NW_019942863.1	162189
NW_019942870.1	56810
NW_019942870.1	211015
NW_019942872.1	42375
NW_019942875.1	174543
NW_019942877.1	112868
NW_019942882.1	96386
NW_019942902.1	106322
NW_019942907.1	229628
NW_019942950.1	38974
NW_019942974.1	349003
NW_019942981.1	104794
NW_019942982.1	96018
NW_019942995.1	93538
NW_019943000.1	217159
NW_019943013.1	33258
NW_019943056.1	163218
NW_019943096.1	58063
NW_019943096.1	68553
NW_019943121.1	90021
NW_019943157.1	78608
NW_019943159.1	168531
NW_019943166.1	152053
NW_019943173.1	367678
NW_019943179.1	239596
NW_019943190.1	23949
NW_019943264.1	77522
NW_019943264.1	216236
NW_019943300.1	39180
NW_019943312.1	67268
NW_019943343.1	93079
NW_019943363.1	57349
NW_019943430.1	23642
NW_019943434.1	133824
NW_019943451.1	91196
NW_019943469.1	128656
NW_019943484.1	179709
NW_019943499.1	73706
NW_019943516.1	92947
NW_019943516.1	123036
NW_019943516.1	139110
NW_019943520.1	112212
NW_019943524.1	113662
NW_019943574.1	187101
NW_019943576.1	68853
NW_019943586.1	135972
NW_019943587.1	115631
NW_019943606.1	16095
NW_019943638.1	227
NW_019943684.1	89427
NW_019943686.1	83323
NW_019943701.1	52024
NW_019943706.1	48900
NW_019943706.1	91437
NW_019943728.1	30678
NW_019943777.1	22989
NW_019943779.1	107866
NW_019943802.1	11099
NW_019943807.1	11188
NW_019943808.1	99017
NW_019943826.1	1985
NW_019943884.1	160961
NW_019943908.1	143244
NW_019943942.1	127821
NW_019943994.1	54906
NW_019944023.1	2063
NW_019944025.1	108157
NW_019944164.1	66461
NW_019944182.1	57262
NW_019944188.1	21851
NW_019944212.1	49433
NW_019944216.1	14916
NW_019944216.1	90944
NW_019944244.1	8851
NW_019944272.1	74258
NW_019944316.1	2505
NW_019944386.1	47333
NW_019944388.1	62826
NW_019944419.1	24823
NW_019944520.1	78221
NW_019944594.1	9311
NW_019944618.1	47992
NW_019944642.1	95796
NW_019944737.1	57732
NW_019944805.1	11277
NW_019944870.1	92703
NW_019944896.1	21377
NW_019944900.1	47391
NW_019944901.1	33077
NW_019944928.1	36939
NW_019945258.1	30770
NW_019945274.1	29961
NW_019945303.1	24976
NW_019945331.1	31093
NW_019945363.1	4860
NW_019945435.1	11301
NW_019945453.1	17492
NW_019945500.1	65328
NW_019945503.1	24871
NW_019945523.1	39486
NW_019945592.1	67803
NW_019945592.1	67656
NW_019945615.1	297
NW_019945626.1	13340
NW_019945722.1	9140
NW_019945764.1	16695
NW_019946010.1	28499
NW_019946079.1	19800
NW_019946158.1	24216
NW_019946184.1	19048
NW_019946209.1	30315
NW_019946244.1	9133
NW_019946360.1	24284
NW_019946497.1	13946
NW_019946545.1	22579
NW_019946646.1	31184
NW_019946696.1	8089
NW_019947468.1	43752
NW_019947751.1	6862
NW_019947905.1	6983
NW_019948275.1	14853
NW_019948303.1	9106
NW_019948773.1	1043
NW_019948838.1	21988
NW_019948856.1	23143
NW_019948983.1	2408
NW_019949344.1	971
NW_019951377.1	1093
NW_019951859.1	1589
NW_019954263.1	731
NW_019957522.1	595818
NW_019957528.1	298360
NW_019957528.1	338961
NW_019957534.1	13648
NW_019957534.1	762498
NW_019957535.1	451556
NW_019957538.1	113248
NW_019957548.1	298054
NW_019957550.1	2889
NW_019957555.1	84188
NW_019957559.1	237032
NW_019957565.1	513386
NW_019957575.1	75549
NW_019957576.1	547422
NW_019957583.1	86263
NW_019957637.1	87866
NW_019957641.1	62304
NW_019957706.1	43972
