## Supplementary material for "Defining conservation units in a highly diverse species: A case on Arctic charr": Table S10

Chromosome	SNP_position	gene_start	gene_end	SNP_position_relative_to_gene	gene
NC_036838.1	4572425	4492356	4575707	0	LOC111975806
NC_036838.1	6519930	6512229	6527284	0	LOC111956830
NC_036838.1	7611773	7609379	7616376	0	LOC111951623
NC_036838.1	8058536	8054993	8088437	0	LOC111959725
NC_036838.1	8073441	8054993	8088437	0	LOC111959725
NC_036838.1	10498185	10467116	10530048	0	LOC111960770
NC_036838.1	15658884	15643728	15661069	0	LOC111961733
NC_036838.1	22974986	22974516	22981287	0	tpgs2
NC_036838.1	28386094	28385560	28387696	0	LOC111967980
NC_036838.1	33667956	33661295	33683260	0	LOC111966081
NC_036838.1	40603202	40551238	40638063	0	LOC111976035
NC_036838.1	44092263	43767538	44099849	0	fhit
NC_036838.1	45328231	45202698	45391783	0	LOC111968415
NC_036838.1	46626869	46575686	46626026	843	LOC111968570
NC_036838.1	50859329	50825348	50953712	0	LOC111969534
NC_036838.1	56095975	56059053	56144565	0	LOC111970517
NC_036838.1	56636947	56610390	56644450	0	LOC111970421
NC_036839.1	5015750	4941473	5140395	0	LOC111972604
NC_036839.1	7576762	7577059	7699835	-296	LOC111972666
NC_036839.1	11519511	11465997	11799126	0	LOC111974350
NC_036839.1	14369964	14346258	14408333	0	LOC111974860
NC_036839.1	21516969	21461701	21671047	0	LOC111976762
NC_036839.1	22083449	22066833	22099417	0	rftn2
NC_036839.1	22133273	22124995	22139469	0	LOC111976846
NC_036839.1	25661314	25652742	25678997	0	LOC111977445
NC_036839.1	25677976	25652742	25678997	0	LOC111977445
NC_036839.1	26409084	26247572	26582174	0	LOC111977483
NC_036839.1	37881404	37849272	37898830	0	abi3bp
NC_036839.1	38160860	38131929	38167520	0	LOC111979600
NC_036839.1	42181928	42105175	42248560	0	LOC111980283
NC_036840.1	490317	454440	506269	0	LOC111981582
NC_036840.1	618229	610308	621916	0	LOC111981677
NC_036840.1	1244786	1241295	1245618	0	LOC111981889
NC_036840.1	5915423	5912982	5916417	0	LOC111955887
NC_036840.1	7656714	7617443	7660152	0	stab2
NC_036840.1	12242882	12228959	12352293	0	LOC111950806
NC_036840.1	12375959	12356605	12397392	0	LOC111956108
NC_036840.1	15986865	15940136	15990350	0	LOC111951500
NC_036840.1	20633693	20627900	20667466	0	ache
NC_036840.1	21687909	21674102	21693748	0	LOC111952477
NC_036840.1	22770868	22763465	22773762	0	LOC111980505
NC_036840.1	23617893	23547211	23702594	0	svep1
NC_036841.1	7961953	7835301	8016470	0	LOC111957014
NC_036841.1	11659940	11612099	11677472	0	LOC111957190
NC_036841.1	14974234	14971640	15151878	0	rsrc1
NC_036841.1	19724868	19709105	19725415	0	LOC111960664
NC_036841.1	20395454	20395471	20409190	-16	LOC111960685
NC_036841.1	20773860	20553942	20774776	0	LOC111960686
NC_036841.1	23204481	23191707	23246073	0	LOC111960716
NC_036841.1	24968805	24756861	25280044	0	LOC111960749
NC_036841.1	24968805	24932924	24977081	0	chrd
NC_036841.1	25278325	24756861	25280044	0	LOC111960749
NC_036842.1	3026000	2994042	3035930	0	LOC111961251
NC_036842.1	5214569	5205515	5239476	0	LOC111961296
NC_036842.1	8376490	8355049	8379139	0	LOC111961364
NC_036842.1	9654643	9651579	10062562	0	amacr
NC_036842.1	11509226	11470771	11514190	0	LOC111962835
NC_036842.1	22271611	22149412	22288476	0	LOC111960856
NC_036842.1	33370882	33369308	33412901	0	LOC111961854
NC_036842.1	34082452	34063486	34088994	0	lrrc8a
NC_036842.1	35948518	35937834	35947771	747	gpbp1
NC_036842.1	39171133	38959190	39211861	0	LOC111960926
NC_036842.1	39171766	38959190	39211861	0	LOC111960926
NC_036842.1	39925857	39914649	39934024	0	LOC111961979
NC_036842.1	47887543	47866109	47891543	0	sin3a
NC_036842.1	58718096	58687384	58724453	0	LOC111962241
NC_036842.1	61370223	61352122	61372478	0	LOC111960976
NC_036842.1	61638018	61638605	61694710	-586	LOC111962318
NC_036842.1	63091478	62739732	63265830	0	LOC111962341
NC_036842.1	63117311	62739732	63265830	0	LOC111962341
NC_036842.1	64040043	64020105	64040331	0	cetp
NC_036842.1	67843930	67655292	67940852	0	LOC111962411
NC_036842.1	68571887	68568844	68709554	0	LOC111962426
NC_036842.1	68717505	68713329	68738062	0	blm
NC_036842.1	72738127	72729982	72746594	0	LOC111962508
NC_036842.1	74868882	74859537	74874297	0	LOC111961187
NC_036842.1	79517384	79452265	79630782	0	LOC111962591
NC_036842.1	82465853	82460413	82478030	0	LOC111962639
NC_036842.1	83908767	83884175	83941474	0	LOC111962667
NC_036842.1	86173325	86166618	86291476	0	LOC111961045
NC_036842.1	86351072	86291998	86382837	0	LOC111962718
NC_036843.1	2170062	2149611	2217818	0	LOC111963126
NC_036843.1	2856756	2786948	2948059	0	LOC111963138
NC_036843.1	3150029	3056046	3155973	0	LOC111963140
NC_036843.1	11365133	11349291	11395068	0	LOC111963312
NC_036843.1	12411287	12379597	12418982	0	LOC111962976
NC_036843.1	24565694	24560766	24574019	0	myo19
NC_036843.1	25785167	25762777	25947055	0	LOC111963075
NC_036844.1	1321048	1292650	1350860	0	LOC111963771
NC_036844.1	2627016	2619524	2632637	0	LOC111963789
NC_036844.1	4855481	4798785	4880211	0	LOC111963823
NC_036844.1	10463880	10464302	10471012	-421	LOC111963895
NC_036844.1	11388967	11338110	11406698	0	lhfpl2
NC_036844.1	14525500	14432922	14547767	0	LOC111963946
NC_036844.1	16273230	16257844	16360383	0	LOC111964509
NC_036844.1	23399027	23249722	23402858	0	LOC111964535
NC_036844.1	25409647	25391623	25470110	0	LOC111964099
NC_036844.1	28970670	28906496	28981407	0	LOC111964216
NC_036845.1	5907649	5897741	5945468	0	LOC111964619
NC_036845.1	8147261	8130575	8158297	0	LOC111964975
NC_036845.1	9597097	9589359	9633246	0	LOC111965019
NC_036845.1	17356088	17347665	17366120	0	LOC111965255
NC_036845.1	22349330	22343879	22363006	0	LOC111965323
NC_036845.1	29414065	29382591	29414371	0	LOC111965420
NC_036845.1	29414065	29414401	29420832	-335	LOC111964781
NC_036846.1	7235413	7234961	7251217	0	LOC111965747
NC_036846.1	12049257	12012504	12083696	0	LOC111965835
NC_036846.1	15879522	15723391	16440715	0	LOC111965882
NC_036846.1	16891335	16859314	16911104	0	LOC111965891
NC_036847.1	1957850	1949785	1959144	0	LOC111966188
NC_036847.1	4694046	4684154	4705224	0	LOC111966226
NC_036847.1	5896936	5889488	5897005	0	chdh
NC_036847.1	6282883	6281588	6295393	0	LOC111966271
NC_036847.1	7849454	7830137	7876944	0	LOC111966313
NC_036847.1	10273028	10151888	10316616	0	LOC111966913
NC_036847.1	12463156	12460920	12541870	0	LOC111966410
NC_036847.1	13304674	13285289	13307206	0	LOC111966421
NC_036847.1	13802981	13747275	13807943	0	lamb2
NC_036847.1	17727012	17720588	17733804	0	LOC111966521
NC_036847.1	20739472	20713615	20749345	0	LOC111966569
NC_036847.1	22706083	22692210	22707203	0	LOC111966619
NC_036847.1	23697915	23683868	23727294	0	LOC111966630
NC_036847.1	26980772	26973651	27084170	0	LOC111966740
NC_036847.1	29755573	29748045	29754704	869	LOC111966802
NC_036847.1	29755573	29756246	29785069	-672	LOC111966807
NC_036847.1	30926217	30860876	30944099	0	LOC111966132
NC_036847.1	32512472	32502014	32521979	0	LOC111966839
NC_036847.1	32638004	32627050	32651091	0	LOC111966147
NC_036848.1	3978433	3955000	3982462	0	LOC111967268
NC_036848.1	4193932	4167483	4195929	0	LOC111967096
NC_036848.1	4613376	4589255	4644460	0	LOC111967287
NC_036848.1	5005649	5003254	5023761	0	LOC111967298
NC_036848.1	5006163	5003254	5023761	0	LOC111967298
NC_036848.1	14120786	14116877	14123459	0	LOC111967467
NC_036848.1	18709572	18586554	18987398	0	LOC111967572
NC_036848.1	18782940	18586554	18987398	0	LOC111967572
NC_036848.1	20033143	20009191	20236047	0	LOC111967579
NC_036848.1	22168484	22160564	22230746	0	LOC111967598
NC_036848.1	22385341	22384809	22447252	0	LOC111967601
NC_036848.1	23025739	22986764	23038710	0	zdhhc9
NC_036848.1	23200883	23192216	23220940	0	apln
NC_036848.1	26429261	26398699	26505767	0	LOC111967637
NC_036848.1	26782528	26770691	26788458	0	LOC111967643
NC_036848.1	28116296	28111373	28155033	0	LOC111967675
NC_036848.1	28178129	28155848	28192284	0	LOC111967676
NC_036848.1	33338980	33323161	33340739	0	LOC111967766
NC_036848.1	40375932	40373647	40382007	0	LOC111967919
NC_036848.1	40801349	40768268	40838356	0	LOC111967937
NC_036848.1	46254245	46249860	46261235	0	prepl
NC_036848.1	47671353	47651103	47711377	0	LOC111968264
NC_036848.1	51522312	51495415	51548799	0	mlip
NC_036848.1	51537770	51495415	51548799	0	mlip
NC_036848.1	54708451	54707245	54709783	0	LOC111968177
NC_036849.1	1613565	1226242	1649736	0	LOC111968414
NC_036849.1	3114626	3058562	3114756	0	plekhh1
NC_036849.1	3920930	3871987	3956446	0	LOC111968459
NC_036849.1	7424089	7419540	7441652	0	arid4a
NC_036849.1	7466851	7453423	7527369	0	mipol1
NC_036849.1	10518883	10499616	10521086	0	LOC111968551
NC_036849.1	11254011	11253288	11312502	0	LOC111968565
NC_036849.1	12529003	12460375	12539371	0	dph6
NC_036849.1	12559846	12546552	12610338	0	aqr
NC_036849.1	15382453	15368707	15403679	0	ppp2r5e
NC_036849.1	19824891	19821059	19842135	0	LOC111968772
NC_036849.1	20733359	20717502	20752910	0	LOC111968795
NC_036849.1	24350217	24345494	24398012	0	LOC111968856
NC_036849.1	24668852	24534814	24739259	0	LOC111968857
NC_036849.1	25102287	25080692	25102541	0	LOC111969039
NC_036849.1	25102287	25102676	25121717	-388	LOC111968864
NC_036849.1	25820705	25808182	25853081	0	LOC111968874
NC_036849.1	31286880	31273215	31321524	0	dync1h1
NC_036850.1	5471882	5406471	5550892	0	LOC111969194
NC_036850.1	6724880	6725045	6796289	-164	LOC111969219
NC_036850.1	9244829	9154884	9278336	0	itfg1
NC_036850.1	16343113	16318512	16361780	0	rnf111
NC_036850.1	16618565	16605730	16631103	0	LOC111969387
NC_036851.1	4101540	4099900	4250755	0	LOC111969675
NC_036851.1	4200173	4099900	4250755	0	LOC111969675
NC_036851.1	4637907	4516726	4657163	0	LOC111969679
NC_036851.1	5357928	5303546	5442543	0	ppp1r16b
NC_036851.1	6190473	6100204	6217832	0	LOC111969698
NC_036851.1	7526076	7494747	7573481	0	LOC111969723
NC_036851.1	9833643	9741348	9895079	0	LOC111969763
NC_036851.1	11370732	11278746	11435324	0	LOC111969805
NC_036851.1	17826475	17618624	17901402	0	LOC111969935
NC_036851.1	18924458	18920062	18987454	0	LOC111969944
NC_036851.1	19370748	19286006	19470007	0	LOC111969950
NC_036851.1	25782306	25781335	25784084	0	LOC111970589
NC_036851.1	32944458	32937367	32946073	0	LOC111970228
NC_036851.1	43242931	43086027	43526612	0	LOC111970443
NC_036851.1	46159540	46065059	46183346	0	LOC111970486
NC_036851.1	46799699	46762503	46850173	0	LOC111970495
NC_036851.1	48932064	48930854	48934780	0	LOC111970514
NC_036852.1	3884167	3881164	3885690	0	LOC111970897
NC_036852.1	5216136	5205402	5229501	0	LOC111971074
NC_036852.1	7903660	7834126	7938937	0	LOC111971098
NC_036852.1	9943814	9901862	9988567	0	nrp2
NC_036853.1	1709963	1707072	1714382	0	LOC111971954
NC_036853.1	4115138	4077404	4190371	0	LOC111971985
NC_036853.1	6604508	6602730	6626445	0	LOC111971805
NC_036853.1	9541327	9538292	9548931	0	LOC111972079
NC_036853.1	14572915	14505817	14671224	0	LOC111971844
NC_036853.1	14756196	14712264	14763804	0	LOC111971681
NC_036853.1	19884501	19766831	19930583	0	LOC111972260
NC_036853.1	19884501	19867783	19894938	0	LOC111972261
NC_036853.1	21990958	21990334	21991899	0	LOC111971619
NC_036853.1	23556922	23533411	23793661	0	LOC111972342
NC_036853.1	25210670	25204932	25227436	0	LOC111971348
NC_036853.1	25984699	25980277	25996493	0	LOC111971457
NC_036853.1	34808027	34647863	34933748	0	LOC111971375
NC_036853.1	38150011	38085192	38242028	0	LOC111971415
NC_036853.1	38273207	38273835	38281214	-627	LOC111971416
NC_036853.1	38768888	38642583	38856584	0	LOC111971430
NC_036853.1	41051497	41015936	41060837	0	LOC111971483
NC_036853.1	41121555	41105423	41127002	0	LOC111971486
NC_036853.1	41477896	41443241	41529034	0	LOC111971263
NC_036853.1	43803464	43792493	43889847	0	LOC111971549
NC_036854.1	8476915	8305962	8534849	0	LOC111972652
NC_036854.1	14935259	14932755	14941529	0	rars2
NC_036854.1	16597650	16565219	16607615	0	LOC111973476
NC_036854.1	20778748	20778691	20786943	0	LOC111973109
NC_036854.1	21915798	21916289	21924591	-490	acbd3
NC_036854.1	23683393	23670136	23684816	0	LOC111972972
NC_036854.1	23996506	23885936	24026559	0	LOC111972729
NC_036854.1	32113028	32103213	32129809	0	LOC111972848
NC_036854.1	37626590	37601727	37693951	0	arhgap29
NC_036854.1	39915018	39894619	39955199	0	wwp1
NC_036854.1	40150222	40143398	40343680	0	adarb2
NC_036854.1	40533003	40511642	40542019	0	LOC111973068
NC_036854.1	42950795	42933034	42976172	0	LOC111973095
NC_036854.1	44007418	44001183	44033808	0	LOC111973111
NC_036854.1	47168314	47115457	47235478	0	drosha
NC_036854.1	53285031	53198363	53381496	0	LOC111973216
NC_036855.1	978177	898831	1007431	0	LOC111974732
NC_036855.1	991781	898831	1007431	0	LOC111974732
NC_036855.1	6956353	6951344	6983120	0	LOC111974700
NC_036855.1	9940933	9938814	9948353	0	LOC111973790
NC_036855.1	12419272	12285208	12442832	0	LOC111973982
NC_036855.1	12533705	12524725	12535594	0	LOC111974126
NC_036855.1	13475680	13473863	13481239	0	malt1
NC_036855.1	17572156	17568901	17582840	0	tmem233
NC_036855.1	17712397	17703051	17723401	0	LOC111974651
NC_036855.1	18880429	18874637	18887426	0	LOC111973757
NC_036855.1	19630986	19602176	19669741	0	lmx1b
NC_036855.1	24270527	24236303	24287958	0	LOC111974013
NC_036855.1	32105474	32028029	32212750	0	LOC111975140
NC_036855.1	33101708	33099063	33104854	0	LOC111973912
NC_036855.1	40142146	40059673	40164170	0	LOC111974255
NC_036855.1	50141851	50126025	50154970	0	LOC111974035
NC_036855.1	54077317	54075874	54079987	0	LOC111974636
NC_036855.1	55170008	55140062	55228224	0	LOC111974417
NC_036855.1	57126258	57059733	57200150	0	fam189a1
NC_036855.1	60781648	60781050	60787955	0	LOC111974817
NC_036855.1	60834880	60821668	60839405	0	LOC111974622
NC_036855.1	63693201	63683954	63713159	0	LOC111974945
NC_036855.1	66134131	66097672	66152959	0	LOC111974470
NC_036856.1	338178	265214	369690	0	LOC111975900
NC_036856.1	649969	649370	849469	0	adgrl2
NC_036856.1	2218256	2187965	2334016	0	LOC111975330
NC_036856.1	6680464	6572063	6744245	0	patj
NC_036856.1	8391914	8381865	8398833	0	LOC111975914
NC_036856.1	8754664	8749194	8798191	0	LOC111975642
NC_036856.1	9168036	9126569	9218721	0	wdr18
NC_036856.1	9172320	9126569	9218721	0	wdr18
NC_036856.1	9694759	9663636	9725118	0	LOC111975805
NC_036856.1	9722604	9663636	9725118	0	LOC111975805
NC_036856.1	10844500	10770230	10865834	0	LOC111975928
NC_036856.1	11065315	11057612	11070766	0	LOC111975832
NC_036856.1	17958431	17955865	17961226	0	LOC111976092
NC_036856.1	18192770	18168943	18228375	0	LOC111975767
NC_036856.1	18193991	18168943	18228375	0	LOC111975767
NC_036856.1	21899870	21709822	22019134	0	naaladl2
NC_036856.1	22562034	22560635	22578633	0	LOC111975287
NC_036856.1	42019049	41986816	42029779	0	LOC111975512
NC_036857.1	727845	723913	737781	0	LOC111976790
NC_036857.1	3101525	3039927	3128597	0	LOC111976839
NC_036857.1	3122154	3039927	3128597	0	LOC111976839
NC_036857.1	6624016	6588352	6624948	0	dnah12
NC_036857.1	12111738	12101204	12158805	0	LOC111976437
NC_036857.1	14534906	14521421	14541447	0	LOC111976981
NC_036857.1	15252185	15226511	15281925	0	LOC111976998
NC_036857.1	16803744	16770595	16803393	351	LOC111976540
NC_036857.1	17071452	17058520	17099297	0	LOC111976546
NC_036857.1	27934096	27929892	27936137	0	LOC111977260
NC_036857.1	30689098	30670710	30689504	0	LOC111976355
NC_036857.1	34055921	34025584	34160542	0	prkcz
NC_036857.1	34378273	34369540	34414615	0	LOC111976240
NC_036857.1	34971249	34871513	35137775	0	LOC111976655
NC_036857.1	37347871	37305461	37355282	0	LOC111976804
NC_036857.1	38749101	38445358	39160677	0	LOC111976345
NC_036857.1	38749101	38732386	38786926	0	LOC111977262
NC_036858.1	6313277	6306779	6736680	0	LOC111978626
NC_036858.1	7290602	7280161	7294415	0	LOC111978569
NC_036858.1	8044035	7933092	8075990	0	LOC111977905
NC_036858.1	10305547	10203149	10327542	0	LOC111977771
NC_036858.1	11469447	11462982	11479339	0	LOC111978041
NC_036858.1	11929678	11898192	11952364	0	itga3
NC_036858.1	14199090	14096372	14397584	0	LOC111978563
NC_036858.1	18149485	18109364	18151141	0	LOC111977837
NC_036858.1	35120959	35107970	35124415	0	LOC111978763
NC_036858.1	49376286	49145974	49416381	0	LOC111977944
NC_036858.1	50676596	50629534	50682004	0	LOC111977857
NC_036858.1	56050162	55960920	56190855	0	ankfn1
NC_036858.1	56091239	55960920	56190855	0	ankfn1
NC_036858.1	61517183	60443622	61709210	0	macrod2
NC_036858.1	62386313	62381839	62395885	0	LOC111977750
NC_036858.1	66907693	66873752	66920109	0	LOC111978004
NC_036859.1	3603511	3586975	3624011	0	LOC111979524
NC_036859.1	7464926	7371886	7470583	0	LOC111979559
NC_036859.1	8458311	8434665	8461704	0	LOC111979708
NC_036859.1	9528161	9455140	9591638	0	LOC111979283
NC_036859.1	24532717	24520920	24556748	0	LOC111979816
NC_036859.1	27422988	27359691	27423833	0	LOC111979143
NC_036859.1	28225747	28219645	28262373	0	LOC111979791
NC_036859.1	33247647	33240648	33253265	0	LOC111979668
NC_036859.1	34549175	34548791	34550251	0	LOC111978898
NC_036860.1	1239415	1237616	1241462	0	LOC111980247
NC_036860.1	2775406	2773930	2806823	0	LOC111980921
NC_036860.1	3092569	3081914	3092720	0	LOC111979913
NC_036860.1	11239159	11128421	11287532	0	LOC111981982
NC_036860.1	14214773	14181137	14226127	0	LOC111981682
NC_036860.1	14505682	14495709	14511869	0	LOC111982004
NC_036860.1	15809421	15778085	15842964	0	LOC111982062
NC_036860.1	28378826	28349320	28384461	0	LOC111981042
NC_036860.1	28921993	28750313	29132192	0	LOC111981035
NC_036860.1	31598922	31596825	31638620	0	LOC111980254
NC_036860.1	39126978	39112594	39132639	0	LOC111980744
NC_036860.1	40638346	40630307	40753962	0	LOC111981772
NC_036860.1	40951989	40904615	40981140	0	LOC111980162
NC_036860.1	40969841	40904615	40981140	0	LOC111980162
NC_036860.1	40970044	40904615	40981140	0	LOC111980162
NC_036860.1	43750678	43741690	43751529	0	LOC111979983
NC_036860.1	57591933	57587804	57592696	0	skp2
NC_036860.1	57650071	57630237	57716883	0	LOC111980022
NC_036860.1	59951305	59941824	59952591	0	LOC111981234
NC_036860.1	60971016	60928296	60973028	0	LOC111981917
NC_036860.1	63354197	63328365	63357482	0	LOC111980051
NC_036860.1	64922414	64895521	64922825	0	LOC111980377
NC_036860.1	77666546	77664184	77672706	0	elac2
NC_036861.1	3207102	3206897	3227401	0	LOC111982461
NC_036861.1	5821608	5681358	6172830	0	LOC111982340
NC_036861.1	5821608	5795125	5830026	0	LOC111982281
NC_036861.1	6245599	6234806	6244821	778	LOC111982263
NC_036862.1	1610958	1562228	1615243	0	atg16l1
NC_036862.1	6079123	6046443	6095168	0	LOC111949635
NC_036862.1	22757120	22755787	22782201	0	LOC111949837
NC_036862.1	27460070	27458358	27459922	148	LOC111982705
NC_036862.1	34144743	34039731	34337098	0	LOC111949361
NC_036863.1	4421678	4397774	4431042	0	LOC111950756
NC_036863.1	10499782	10479376	10658186	0	doc2b
NC_036863.1	12170836	12123128	12191198	0	LOC111950460
NC_036863.1	13160521	13156076	13198105	0	LOC111950334
NC_036863.1	20922598	20888086	20949408	0	LOC111950310
NC_036863.1	25561010	25527693	25609932	0	LOC111950687
NC_036863.1	28605524	28597266	28618954	0	LOC111950298
NC_036863.1	29407840	29400499	29415231	0	LOC111950279
NC_036863.1	30070026	30070917	30075356	-890	LOC111950670
NC_036863.1	36223966	36141962	36230588	0	LOC111951011
NC_036863.1	36960062	36951657	36961636	0	LOC111950600
NC_036863.1	39792040	39781401	39793539	0	tmprss15
NC_036863.1	40482796	40468677	40518815	0	LOC111950924
NC_036863.1	42326655	42313342	42349305	0	LOC111950564
NC_036863.1	42684151	42679586	42685203	0	LOC111950170
NC_036864.1	3505720	3419249	3547988	0	LOC111951302
NC_036864.1	3505720	3488383	3507504	0	LOC111951303
NC_036865.1	4274821	4272534	4340101	0	lrrfip2
NC_036865.1	5308989	5293678	5315261	0	LOC111951926
NC_036866.1	391808	390143	500440	0	LOC111952653
NC_036866.1	4363733	4357650	4437142	0	LOC111952957
NC_036866.1	7710991	7563361	7722398	0	LOC111952600
NC_036866.1	11931570	11928394	11937940	0	LOC111952263
NC_036866.1	14190089	14176317	14220888	0	LOC111952830
NC_036866.1	17878284	17877736	17878962	0	LOC111952548
NC_036866.1	20569966	20534380	20578135	0	LOC111952990
NC_036866.1	25045074	25017669	25128800	0	LOC111952417
NC_036866.1	33093134	33080192	33261658	0	furin
NC_036866.1	33093134	33086146	33095737	0	LOC111952768
NC_036866.1	33397317	33382374	33440265	0	LOC111952437
NC_036866.1	39348566	39302204	39375601	0	LOC111952514
NC_036866.1	42199617	42185691	42207460	0	LOC111952501
NC_036866.1	43664237	43591690	43719392	0	LOC111952237
NC_036866.1	45411911	45408046	45420315	0	LOC111952420
NC_036866.1	46214533	46195838	46244961	0	cntn1
NC_036866.1	47838549	47702144	47992182	0	LOC111952472
NC_036866.1	47906031	47702144	47992182	0	LOC111952472
NC_036866.1	48829924	48824878	48846517	0	LOC111952536
NC_036867.1	447015	399889	486535	0	LOC111953831
NC_036867.1	1548849	1546496	1553438	0	LOC111953229
NC_036867.1	2509173	2504433	2522267	0	LOC111953785
NC_036867.1	6054713	6042147	6342458	0	LOC111953307
NC_036867.1	6743866	6710123	6794151	0	LOC111953231
NC_036867.1	7048142	6890310	7056990	0	LOC111953872
NC_036867.1	7256555	7255318	7257227	0	LOC111953630
NC_036867.1	9393016	9297428	9404142	0	vopp1
NC_036867.1	10499470	10498169	10531463	0	LOC111953428
NC_036867.1	14055462	14053757	14060326	0	LOC111953761
NC_036867.1	16098110	16080245	16143655	0	colec12
NC_036867.1	17631709	17451781	17648317	0	LOC111953900
NC_036867.1	22976934	22802002	23014974	0	LOC111953148
NC_036867.1	27547428	27543460	27576999	0	LOC111953652
NC_036867.1	27569532	27543460	27576999	0	LOC111953652
NC_036867.1	32040511	32005027	32186413	0	LOC111953345
NC_036867.1	32088226	32005027	32186413	0	LOC111953345
NC_036867.1	32208875	32197418	32250565	0	LOC111953346
NC_036867.1	37049624	37031887	37078287	0	LOC111953637
NC_036868.1	2268255	2259457	2274957	0	LOC111954178
NC_036868.1	3281509	3272646	3285694	0	LOC111954065
NC_036868.1	6591631	6502605	6629225	0	LOC111954568
NC_036868.1	10234917	10233501	10250620	0	LOC111954401
NC_036868.1	10804853	10801857	10840027	0	LOC111954639
NC_036868.1	15461126	15447822	15473079	0	LOC111954105
NC_036868.1	29230849	29228085	29235106	0	LOC111954663
NC_036868.1	31952093	31948506	32044862	0	LOC111954143
NC_036869.1	1082651	1064332	1099192	0	LOC111955141
NC_036869.1	5005550	4980263	5034869	0	LOC111954788
NC_036869.1	5445091	5354647	5549005	0	LOC112067872
NC_036869.1	5864603	5861360	6055132	0	trps1
NC_036869.1	5870441	5861360	6055132	0	trps1
NC_036869.1	9217882	9191668	9234045	0	LOC111955011
NC_036869.1	10199400	10185476	10208237	0	LOC111955084
NC_036869.1	12823946	12767258	12895225	0	LOC111955090
NC_036869.1	13351273	13344898	13351894	0	LOC111955223
NC_036869.1	15065937	15052577	15088388	0	LOC111955139
NC_036869.1	16873749	16752574	16883138	0	LOC111954961
NC_036869.1	19734996	19730814	19735756	0	LOC111954884
NC_036869.1	22885107	22883554	22894618	0	LOC111954912
NC_036870.1	5106668	5058738	5121932	0	LOC111955465
NC_036870.1	5778432	5756002	5802472	0	LOC111956028
NC_036870.1	7758506	7757653	7761560	0	LOC111955994
NC_036870.1	9261894	9250951	9323338	0	LOC111955662
NC_036870.1	9516737	9453398	9534132	0	LOC111956214
NC_036870.1	16132243	16127293	16163576	0	LOC111955511
NC_036870.1	17746750	17740534	17770283	0	LOC111955515
NC_036870.1	20543497	20532993	20552001	0	LOC111955574
NC_036870.1	20543497	20539244	20544222	0	nkain1
NC_036870.1	21439149	21432028	21442501	0	LOC111955547
NC_036870.1	26678279	26423619	26771611	0	LOC111955777
NC_036871.1	3458316	3456262	3459030	0	LOC111956265
NC_036871.1	5331156	5265380	5433014	0	LOC111956855
NC_036871.1	8632773	8630674	8662090	0	LOC111956958
NC_036871.1	10291926	10266560	10297584	0	LOC111956374
NC_036871.1	13054338	13048605	13068986	0	LOC111956810
NC_036871.1	16384090	16205069	16458644	0	LOC111956389
NC_036871.1	17133121	17084849	17327446	0	LOC111956486
NC_036871.1	20710777	20685889	20842413	0	LOC111956847
NC_036871.1	21655219	21623543	21688691	0	LOC111957264
NC_036871.1	22526596	22511034	22532429	0	LOC111956977
NC_036871.1	28229949	27980949	28305777	0	LOC111956608
NC_036871.1	28472475	28386055	28559739	0	LOC111956920
NC_036871.1	30505380	30501706	30508598	0	LOC111956775
NC_036871.1	31590945	31575449	31592461	0	LOC111956620
NC_036871.1	32721779	32712422	32738503	0	LOC111957152
NC_036872.1	1299054	1195037	1304260	0	LOC111958222
NC_036872.1	1910263	1711397	2417027	0	LOC111957531
NC_036872.1	2298951	1711397	2417027	0	LOC111957531
NC_036872.1	2405190	1711397	2417027	0	LOC111957531
NC_036872.1	7508837	7507069	7558355	0	LOC111957802
NC_036872.1	7694947	7692064	7708973	0	LOC111957973
NC_036872.1	7829862	7824928	7851738	0	pole
NC_036872.1	7962000	7951106	7969613	0	LOC111958119
NC_036872.1	10113491	10095510	10167873	0	LOC111958112
NC_036872.1	12661056	12535939	12663496	0	cux2
NC_036872.1	14501742	14458222	14522852	0	LOC111958060
NC_036872.1	16107828	16094240	16113085	0	LOC111957834
NC_036872.1	17611419	17603472	17615386	0	LOC111957496
NC_036872.1	20218646	20205767	20240040	0	inpp5j
NC_036872.1	23667581	23583806	23674086	0	LOC111957857
NC_036872.1	23739640	23705640	23824282	0	ssbp2
NC_036872.1	24045655	24033833	24061715	0	LOC111958214
NC_036872.1	25296226	25292857	25299715	0	LOC111957761
NC_036872.1	29145263	29026437	29251468	0	LOC111957478
NC_036872.1	32290434	32164904	32619560	0	LOC111957575
NC_036872.1	32290434	32223053	32309286	0	LOC111958061
NC_036872.1	37662991	37573148	37664068	0	LOC111957594
NC_036873.1	4774172	4724456	4821791	0	LOC111958357
NC_036874.1	2443093	2441189	2443166	0	LOC111958978
NC_036874.1	3840630	3832154	3841395	0	LOC111959056
NC_036874.1	4591460	4574413	4600906	0	LOC111958634
NC_036874.1	5935438	5935591	5939902	-152	LOC111958744
NC_036874.1	6238602	6230615	6243508	0	LOC111958914
NC_036874.1	7345317	7340383	7369273	0	LOC111958664
NC_036874.1	8325178	8321945	8330841	0	LOC111958901
NC_036874.1	14784844	14764566	14804926	0	gnl2
NC_036874.1	19559467	19553476	19570275	0	LOC111959024
NC_036874.1	19930524	19910940	19941377	0	LOC111959179
NC_036874.1	20704275	20688640	20710100	0	LOC111959200
NC_036875.1	3593948	3514937	3792178	0	nalcn
NC_036875.1	3784849	3514937	3792178	0	nalcn
NC_036875.1	6719110	6700777	6739586	0	LOC111959912
NC_036875.1	7055251	7023223	7055854	0	LOC111959620
NC_036875.1	7939765	7938053	7946106	0	LOC111959609
NC_036875.1	8023852	8021436	8259543	0	LOC111959422
NC_036875.1	8075480	8021436	8259543	0	LOC111959422
NC_036875.1	8076998	8021436	8259543	0	LOC111959422
NC_036875.1	9695432	9569775	9710022	0	pkp4
NC_036875.1	10801150	10799022	10811001	0	galnt3
NC_036875.1	12280098	12277983	12287239	0	cir1
NC_036875.1	15422882	15352729	15651770	0	LOC111959747
NC_036875.1	21639325	21563632	21655770	0	LOC111959485
NC_036875.1	22381911	22328503	22497175	0	LOC111959231
NC_036875.1	24747345	24656874	24828402	0	LOC111959448
NC_036875.1	28752912	28746801	28767239	0	LOC111959480
NC_036875.1	30858429	30855140	30883833	0	bard1
NC_036875.1	35910129	35836436	35939355	0	LOC111959491
NC_036876.1	1973231	1969188	1987665	0	LOC111960136
NC_036876.1	2065379	2061169	2119683	0	LOC111960015
NC_036876.1	3016968	2976717	3052922	0	LOC111960386
NC_036876.1	3592433	3578477	3596546	0	lg37h20orf27
NC_036876.1	7721422	7599548	8068881	0	LOC111960007
NC_036876.1	10899666	10897079	10900051	0	LOC111960383
NC_036876.1	11839586	11836106	11847506	0	LOC111960196
NC_036876.1	12191478	12039517	12552300	0	LOC111960288
NC_036876.1	19458452	19133515	19527944	0	col25a1
NW_019942505.1	1374836	1323977	1385316	0	LOC112068032
NW_019942507.1	413975	394711	430185	0	LOC112068043
NW_019942507.1	500077	493575	544734	0	LOC112068053
NW_019942514.1	1891895	1841800	1892980	0	LOC112068076
NW_019942514.1	4844029	4838313	4898985	0	rnf144a
NW_019942515.1	396847	373413	418390	0	LOC112068124
NW_019942526.1	107472	93519	110093	0	LOC112068193
NW_019942528.1	1532406	1512861	1595978	0	LOC112068216
NW_019942548.1	119115	25361	209456	0	LOC112068302
NW_019942548.1	400664	356273	415556	0	LOC112068301
NW_019942566.1	64503	53574	68293	0	LOC112068424
NW_019942585.1	72770	39824	152621	0	LOC112068639
NW_019942597.1	67719	64540	121352	0	LOC112068761
NW_019942601.1	502203	500755	538530	0	LOC112068807
NW_019942601.1	762430	760910	771973	0	LOC112068799
NW_019942619.1	287192	215303	342624	0	LOC112068974
NW_019942621.1	164892	165886	180178	-993	LOC112068981
NW_019942623.1	383460	317706	389469	0	LOC112068998
NW_019942631.1	308631	231431	388763	0	LOC112069033
NW_019942645.1	362700	359971	369223	0	LOC112069135
NW_019942665.1	319965	308227	377181	0	LOC112069286
NW_019942676.1	104317	67746	127771	0	LOC112069358
NW_019942677.1	277002	91198	369444	0	LOC112069370
NW_019942677.1	307000	91198	369444	0	LOC112069370
NW_019942687.1	93929	86981	96832	0	LOC112069447
NW_019942702.1	28517	23536	32912	0	LOC112069562
NW_019942708.1	362104	357236	424845	0	LOC112069586
NW_019942711.1	97166	94318	112247	0	LOC112067769
NW_019942712.1	118958	118911	118997	0	trnay-gua
NW_019942714.1	214894	211277	217459	0	LOC112069654
NW_019942715.1	242003	217841	245675	0	adcy3
NW_019942740.1	270581	267283	271784	0	LOC112069824
NW_019942746.1	271343	244773	294810	0	LOC112069852
NW_019942750.1	20348	18266	44632	0	LOC112069870
NW_019942753.1	76300	74517	83117	0	LOC112069895
NW_019942755.1	77255	76729	135785	0	LOC112069908
NW_019942776.1	37563	23527	44430	0	LOC112070025
NW_019942776.1	70378	44402	96384	0	LOC112070024
NW_019942792.1	22453	20293	28879	0	LOC112070149
NW_019942795.1	121043	112395	192893	0	LOC112070165
NW_019942823.1	189442	187077	191777	0	LOC112070330
NW_019942870.1	56810	35277	63469	0	LOC112070619
NW_019942872.1	42375	41000	77584	0	LOC112070639
NW_019942950.1	38974	10841	41888	0	LOC112071053
NW_019942982.1	96018	87447	104091	0	LOC112071227
NW_019942995.1	93538	82063	96607	0	LOC112071276
NW_019943000.1	217159	210258	216906	253	LOC112071299
NW_019943096.1	58063	53531	57600	463	LOC112071729
NW_019943096.1	68553	63838	73970	0	LOC112071732
NW_019943121.1	90021	65066	97217	0	LOC112071833
NW_019943166.1	152053	146388	156572	0	kyat3
NW_019943179.1	239596	238857	267588	0	LOC112072041
NW_019943264.1	216236	216418	261831	-181	LOC112072369
NW_019943300.1	39180	37046	65727	0	LOC112072495
NW_019943312.1	67268	41444	143794	0	LOC112072554
NW_019943343.1	93079	90703	94434	0	ndufaf1
NW_019943434.1	133824	110522	133593	231	LOC112072943
NW_019943451.1	91196	71435	104464	0	LOC112072984
NW_019943516.1	92947	73733	107495	0	gba2
NW_019943516.1	123036	107509	122551	485	rgp1
NW_019943516.1	123036	122694	124335	0	msmp
NW_019943516.1	139110	124375	147789	0	LOC112073198
NW_019943520.1	112212	105609	115534	0	LOC112073224
NW_019943524.1	113662	65300	166660	0	abca3
NW_019943576.1	68853	67363	74248	0	LOC112073383
NW_019943586.1	135972	135059	160484	0	LOC112073421
NW_019943638.1	227	303	740	-75	LOC112073596
NW_019943684.1	89427	67251	96822	0	LOC112073773
NW_019943701.1	52024	43673	54619	0	LOC112073806
NW_019943728.1	30678	16479	58596	0	LOC112073883
NW_019943802.1	11099	10507	12907	0	LOC112074073
NW_019944182.1	57262	31086	77720	0	LOC112074941
NW_019944216.1	14916	14519	16891	0	LOC112074992
NW_019944244.1	8851	8591	77593	0	LOC112075037
NW_019944272.1	74258	179	75732	0	LOC112075090
NW_019944386.1	47333	43422	69834	0	LOC112075333
NW_019944388.1	62826	58885	66746	0	LOC112075336
NW_019944642.1	95796	91453	98008	0	LOC112075724
NW_019944805.1	11277	179	24202	0	LOC112076033
NW_019944928.1	36939	32409	42367	0	LOC112076260
NW_019944928.1	36939	36154	36229	710	LOC112076262
NW_019945274.1	29961	26191	36546	0	LOC112076762
NW_019945363.1	4860	2284	37237	0	LOC112076855
NW_019945764.1	16695	13156	30336	0	LOC112077371
NW_019946010.1	28499	24001	36763	0	LOC112077599
NW_019946158.1	24216	21116	27791	0	LOC112077756
NW_019946209.1	30315	1527	32296	0	LOC112077815
NW_019946545.1	22579	12377	50384	0	trip4
NW_019946646.1	31184	29351	31909	0	LOC112078194
NW_019947751.1	6862	6846	15950	0	LOC112078915
NW_019948838.1	21988	11314	21083	905	tubgcp4
NW_019957522.1	595818	527976	601131	0	slc39a10
NW_019957528.1	298360	289711	431333	0	LOC112080381
NW_019957528.1	338961	289711	431333	0	LOC112080381
NW_019957534.1	13648	8888	23100	0	LOC112080416
NW_019957548.1	298054	86127	339662	0	ptprt
NW_019957555.1	84188	81268	85276	0	LOC112080536
NW_019957565.1	513386	491869	514628	0	LOC112080599
NW_019957583.1	86263	87106	96277	-842	LOC112080685
NW_019957641.1	62304	43700	63776	0	LOC112080874
NW_019957706.1	43972	44014	70765	-41	LOC112081033
NW_019944272.1	74258	179	75732	0	LOC112075090
NW_019944386.1	47333	43422	69834	0	LOC112075333
NW_019944388.1	62826	58885	66746	0	LOC112075336
NW_019944642.1	95796	91453	98008	0	LOC112075724
NW_019944805.1	11277	179	24202	0	LOC112076033
NW_019944928.1	36939	32409	42367	0	LOC112076260
NW_019944928.1	36939	36154	36229	710	LOC112076262
NW_019945274.1	29961	26191	36546	0	LOC112076762
NW_019945363.1	4860	2284	37237	0	LOC112076855
NW_019945814.1	37963	34545	38039	0	sigmar1
NW_019946158.1	24216	21116	27791	0	LOC112077756
NW_019946209.1	30315	1527	32296	0	LOC112077815
NW_019946545.1	22579	12377	50384	0	trip4
NW_019946646.1	31184	29351	31909	0	LOC112078194
NW_019948838.1	21988	11314	21083	905	tubgcp4
NW_019957522.1	595818	527976	601131	0	slc39a10
NW_019957534.1	13648	8888	23100	0	LOC112080416
NW_019957534.1	13648	13267	32900	0	arsg
NW_019957548.1	298054	86127	339662	0	ptprt
NW_019957555.1	84188	81268	85276	0	LOC112080536
NW_019957565.1	513386	491869	514628	0	LOC112080599
NW_019957583.1	86263	87106	96277	-842	LOC112080685
NW_019957641.1	62304	43700	63776	0	LOC112080874
NW_019957689.1	88106	82184	96959	0	LOC112081007
NW_019957706.1	43972	44014	70765	-41	LOC112081033
