## Supplementary material for "Defining conservation units in a highly diverse species: A case on Arctic charr": Table S11

### Sheet: TableS2_ORA_BP
GO.ID	Term	Annotated	Significant	Expected	weightFisher
GO:0003290	atrial septum secundum morphogenesis	5	2	0.09	0.0029
GO:0006266	DNA ligation	6	2	0.1	0.0042
GO:1904647	response to rotenone	6	2	0.1	0.0042
GO:0048617	embryonic foregut morphogenesis	7	2	0.12	0.0059
GO:0001702	gastrulation with mouth forming second	44	4	0.76	0.0068
GO:0003229	ventricular cardiac muscle tissue development	94	4	1.62	0.0077
GO:0035307	positive regulation of protein dephosphorylation	44	4	0.76	0.0077
GO:0002028	regulation of sodium ion transport	97	4	1.68	0.0109
GO:0006260	DNA replication	162	7	2.8	0.0116
GO:2001045	negative regulation of integrin-mediated signaling pathway	10	2	0.17	0.0122
GO:1903671	negative regulation of sprouting angiogenesis	14	3	0.24	0.0145
GO:0001886	endothelial cell morphogenesis	11	2	0.19	0.0147
GO:0003289	atrial septum primum morphogenesis	11	2	0.19	0.0147
GO:0030514	negative regulation of BMP signaling pathway	57	4	0.98	0.0166
GO:0033002	muscle cell proliferation	246	8	4.25	0.0169
GO:0060840	artery development	1	1	0.02	0.0172
GO:0003017	lymph circulation	1	1	0.02	0.0173
GO:0006589	octopamine biosynthetic process	1	1	0.02	0.0173
GO:0010215	cellulose microfibril organization	1	1	0.02	0.0173
GO:0015714	phosphoenolpyruvate transport	1	1	0.02	0.0173
GO:0015964	diadenosine triphosphate catabolic process	1	1	0.02	0.0173
GO:0021775	smoothened signaling pathway involved in ventral spinal cord interneuron specification	1	1	0.02	0.0173
GO:0021776	smoothened signaling pathway involved in spinal cord motor neuron cell fate specification	1	1	0.02	0.0173
GO:0021919	BMP signaling pathway involved in spinal cord dorsal/ventral patterning	1	1	0.02	0.0173
GO:0022018	lateral ganglionic eminence cell proliferation	1	1	0.02	0.0173
GO:0030242	autophagy of peroxisome	1	1	0.02	0.0173
GO:0033621	nuclear-transcribed mRNA catabolic process, meiosis-specific transcripts	1	1	0.02	0.0173
GO:0040031	snRNA modification	1	1	0.02	0.0173
GO:0043137	DNA replication, removal of RNA primer	1	1	0.02	0.0173
GO:0060366	lambdoid suture morphogenesis	1	1	0.02	0.0173
GO:0060367	sagittal suture morphogenesis	1	1	0.02	0.0173
GO:0060464	lung lobe formation	1	1	0.02	0.0173
GO:0060731	positive regulation of intestinal epithelial structure maintenance	139	5	2.4	0.0173
GO:0060873	anterior semicircular canal development	1	1	0.02	0.0173
GO:0070144	mitochondrial arginyl-tRNA aminoacylation	1	1	0.02	0.0173
GO:0070413	trehalose metabolism in response to stress	1	1	0.02	0.0173
GO:0070715	sodium-dependent organic cation transport	1	1	0.02	0.0173
GO:1902603	carnitine transmembrane transport	1	1	0.02	0.0173
GO:1902801	regulation of siRNA-independent facultative heterochromatin formation	1	1	0.02	0.0173
GO:1903459	mitotic DNA replication lagging strand elongation	1	1	0.02	0.0173
GO:1905204	negative regulation of connective tissue replacement	1	1	0.02	0.0173
GO:1905905	pharyngeal gland morphogenesis	1	1	0.02	0.0173
GO:0071374	cellular response to parathyroid hormone stimulus	12	2	0.21	0.0174
GO:0045668	negative regulation of osteoblast differentiation	58	4	1	0.0176
GO:0010666	positive regulation of cardiac muscle cell apoptotic process	13	2	0.22	0.0204
GO:0021707	cerebellar granule cell differentiation	14	2	0.24	0.0235
GO:0032930	positive regulation of superoxide anion generation	14	2	0.24	0.0235
GO:0032940	secretion by cell	995	17	17.19	0.0242
GO:0042149	cellular response to glucose starvation	38	3	0.66	0.0273
GO:0014898	cardiac muscle hypertrophy in response to stress	26	3	0.45	0.03
GO:0021819	layer formation in cerebral cortex	16	2	0.28	0.0303
GO:0014066	regulation of phosphatidylinositol 3-kinase signaling	1942	46	33.56	0.0311
GO:0051128	regulation of cellular component organization	89	4	1.54	0.0316
GO:0003143	embryonic heart tube morphogenesis	106	4	1.83	0.0337
GO:0006278	RNA-templated DNA biosynthetic process	45	3	0.78	0.0339
GO:0006541	glutamine metabolic process	17	2	0.29	0.034
GO:0023052	signaling	30	2	0.52	0.0341
GO:0046639	negative regulation of alpha-beta T cell differentiation	21	2	0.36	0.0341
GO:0061550	cranial ganglion development	2	1	0.03	0.0341
GO:0002860	positive regulation of natural killer cell mediated cytotoxicity directed against tumor cell target	2	1	0.03	0.0342
GO:0006526	arginine biosynthetic process	2	1	0.03	0.0342
GO:0010216	maintenance of DNA methylation	2	1	0.03	0.0342
GO:0010223	secondary shoot formation	2	1	0.03	0.0342
GO:0018057	peptidyl-lysine oxidation	2	1	0.03	0.0342
GO:0020028	endocytic hemoglobin import into cell	2	1	0.03	0.0342
GO:0031508	pericentric heterochromatin formation	2	1	0.03	0.0342
GO:0034983	peptidyl-lysine deacetylation	2	1	0.03	0.0342
GO:0042271	susceptibility to natural killer cell mediated cytotoxicity	2	1	0.03	0.0342
GO:0044205	'de novo' UMP biosynthetic process	2	1	0.03	0.0342
GO:0044210	'de novo' CTP biosynthetic process	2	1	0.03	0.0342
GO:0044691	tooth eruption	2	1	0.03	0.0342
GO:0045004	DNA replication proofreading	2	1	0.03	0.0342
GO:0045315	positive regulation of compound eye photoreceptor development	2	1	0.03	0.0342
GO:0045870	positive regulation of single stranded viral RNA replication via double stranded DNA intermediate	2	1	0.03	0.0342
GO:0045984	negative regulation of pyrimidine nucleobase metabolic process	2	1	0.03	0.0342
GO:0048653	anther development	2	1	0.03	0.0342
GO:0060370	susceptibility to T cell mediated cytotoxicity	2	1	0.03	0.0342
GO:0070478	nuclear-transcribed mRNA catabolic process, 3'-5' exonucleolytic nonsense-mediated decay	2	1	0.03	0.0342
GO:0070481	nuclear-transcribed mRNA catabolic process, non-stop decay	2	1	0.03	0.0342
GO:0090673	endothelial cell-matrix adhesion	2	1	0.03	0.0342
GO:1900163	positive regulation of phospholipid scramblase activity	2	1	0.03	0.0342
GO:1902616	acyl carnitine transmembrane transport	2	1	0.03	0.0342
GO:1904447	folate import across plasma membrane	2	1	0.03	0.0342
GO:1905463	negative regulation of DNA duplex unwinding	2	1	0.03	0.0342
GO:1990575	mitochondrial L-ornithine transmembrane transport	2	1	0.03	0.0342
GO:2000570	positive regulation of T-helper 2 cell activation	2	1	0.03	0.0342
GO:2000753	positive regulation of glucosylceramide catabolic process	2	1	0.03	0.0342
GO:2000755	positive regulation of sphingomyelin catabolic process	3943	73	68.14	0.0342
GO:0120036	plasma membrane bounded cell projection organization	1551	40	26.8	0.0375
GO:0003281	ventricular septum development	102	4	1.76	0.0376
GO:0048672	positive regulation of collateral sprouting	18	2	0.31	0.0378
GO:0060045	positive regulation of cardiac muscle cell proliferation	18	2	0.31	0.0378
GO:0060134	prepulse inhibition	18	2	0.31	0.0378
GO:0070932	histone H3 deacetylation	18	2	0.31	0.0378
GO:0071803	positive regulation of podosome assembly	18	2	0.31	0.0378
GO:0071277	cellular response to calcium ion	74	4	1.28	0.0386
GO:0045652	regulation of megakaryocyte differentiation	44	3	0.76	0.0399
GO:0007635	chemosensory behavior	51	4	0.88	0.041
GO:0001764	neuron migration	214	8	3.7	0.0416
GO:0030324	lung development	222	7	3.84	0.0442
GO:0051092	positive regulation of NF-kappaB transcription factor activity	78	4	1.35	0.0455
GO:0097421	liver regeneration	47	3	0.81	0.047
GO:0001501	skeletal system development	585	12	10.11	0.0499
